# Complex polyploid and hybrid species in an apomictic and sexual tropical forage grass group: genomic composition and evolution in *Urochloa* (*Brachiaria*) species

**DOI:** 10.1101/2021.02.19.431966

**Authors:** Paulina Tomaszewska, Maria S. Vorontsova, Stephen A. Renvoize, Sarah Z. Ficinski, Joseph Tohme, Trude Schwarzacher, Valheria Castiblanco, José J. de Vega, Rowan A. C. Mitchell, J. S. (Pat) Heslop-Harrison

## Abstract

**Background and Aims:** Diploid and polyploid *Urochloa* (including *Brachiaria*, *Panicum* and *Megathyrsus* species) C_4_ tropical forage grasses originating from Africa and now planted worldwide are important for food security and the environment, often being planted in marginal lands. We aimed to characterize the nature of their genomes, the repetitive DNA, and the genome composition of polyploids, leading to a model of the evolutionary pathways within the group including many apomictic species.

**Methods:** Some 362 forage grass accessions from international germplasm collections were studied, and ploidy determined using an optimized flow cytometry method. Whole-genome survey sequencing and molecular cytogenetic analysis with *in situ* hybridization to chromosomes were used to identify chromosomes and genomes in *Urochloa* accessions belonging to the different agamic complexes.

**Key Results:** Genome structures are complex and variable, with multiple ploidies and genome compositions within the species, and no clear geographical patterns. Sequence analysis of nine diploid and polyploid accessions enabled identification of abundant genome-specific repetitive DNA motifs. *In situ* hybridization with a combination of repetitive DNA and genomic DNA probes, identified evolutionary divergence and allowed us to discriminate the different genomes present in polyploids.

**Conclusions:** We suggest a new coherent nomenclature for the genomes present. We develop a model of evolution at the whole-genome level in diploid and polyploid accessions showing processes of grass evolution. We support the retention of narrow species concepts for *U. brizantha, U. decumbens*, and *U. ruziziensis*. The results and model will be valuable in making rational choices of parents for new hybrids, assist in use of the germplasm for breeding and selection of *Urochloa* with improved sustainability and agronomic potential, and will assist in measuring and conserving biodiversity in grasslands.
