## Supplementary Data Table_S1 for "Complex polyploid and hybrid species in an apomictic and sexual tropical forage grass group: genomic composition and evolution in *Urochloa* (*Brachiaria*) species"

### Sheet: Flow cytometry
ID	Species	Accession number	Cultivars and promissing accessions	Reproduction mode	Donor	Growth habit	Height [cm]	Flowering date	First harvest date	Germination	Country	Department	Site	Date of collection	Altitude (mamsl)	Latitude (decimal)	Longitude (decimal)	Ploidy level x=10	Ploidy level x=9	Ploidy level x=8	Ploidy level x=7	Ploidy level x=6	Chromosome number	Published value
371	Andropogon gayanus	6765			CIAT						Cameroon				1400			2
428	Panicum coloratum	6063			CIAT						Unknown								2
349	Paspalum dilatatum	26066			CIAT						Zimbabwe	Masvingo	Masvingo-Ndanga, Kms: 9, Direccion: Noroeste	02-03-1985	1150	-20.1	31.1833	4
423	Pennisetum polystachion	16649			CIAT						Kenya	Kilifi	Mkongani-Sokoke, Kms: 9, Dirrecion: Suroeste	31-08-1984	190	-3.7	39.7333		6
299	Pennisetum purpureum	26850			CIAT						Cameroon		NANGA EBOKO-YAOUNDE, KMS: 25, DIRECCION: SUROESTE, 137 KM NORESTE YAOUNDE;15 KM NORESTE NKOTENG	27-09-1989	530	4.55	12.1667				4
382	Urochloa arrecta	26741			CIAT	Postrated	90				Unknown								4
36	Urochloa brizantha	16122		Apomictic	CIAT	Semierect	60				Ethiopia	Welega	Nekemte-Mendi, Kms: 6, Direccion: Noroeste	12-10-1984	1990	9.55	35.45		5					2n=5x=45 Penteado et al., 2000
37	Urochloa brizantha	16125	PIATA		CIAT	Semierect	90				Ethiopia	Welega	Nekemte-Bambesi, Kms: 4, Direccion: Noroeste	12-10-1984	1800	9.8167	35.0833		4					2n=4x=36 Penteado et al.,2000
38	Urochloa brizantha	16141			CIAT	Semierect	80				Ethiopia	Sidamo	Kibre Mengist-Negele, Kms: 17, Direccion: Este	25-10-1984	2000	5.8667	39.1333		4
39	Urochloa brizantha	16147			CIAT	Semierect	120				Ethiopia	Sidamo	Awasa-Dila, Kms: 7, Direccion: Noreste, Via Wendo	27-10-1984	1900	6.4667	38.35		4
40	Urochloa brizantha	16149		Apomictic	CIAT	Semierect	80				Ethiopia	Sidamo	Awasa-Yabelo, Kms: 49, Direccion: Sur	28-10-1984	1610	5.2167	38.3		5					2n=5x Penteado et al., 2000
41	Urochloa brizantha	16152		Apomictic	CIAT	Semierect	70				Ethiopia	Sidamo	Sodo-Arba Minch, Kms: 5, Direccion: Sur	30-10-1984	1950	6.8	37.75		4					2n=4x Penteado et al., 2000
42	Urochloa brizantha	16153			CIAT	Semierect	70				Ethiopia	Gamo Gofa	Arba Minch-Chencha, Kms: 21, Direccion: Sur, 13 Km Sur De Dorse	31-10-1984	1450	6.1833	37.5667		6
43	Urochloa brizantha	16170		Apomictic	CIAT	Semierect	70				Ethiopia	Harerge	Dire Dawa-Harar, Kms: 5, Direccion: Sureste, Desvio 300 Mts De La Carretera	09-11-1984	2000	9.3667	42.05		5					2n=6x Penteado et al., 2000
44	Urochloa brizantha	16173		Apomictic	CIAT	Semierect	60				Ethiopia	Harerge	Harar-Hirna, Kms: 17, Direccion: Noroeste	11-11-1984	2120	9.45	41.8167		4					2n=4x=36 Penteado et al.,2000
45	Urochloa brizantha	16290		Apomictic	CIAT	Semierect	90				Ethiopia	Kaffa	Welkite-Jima, Kms: 2, Direccion: Sur	17-11-1984	1760	7.95	37.4333		5					2n=6x Penteado et al., 2000
46	Urochloa brizantha	16292		Apomictic	CIAT	Semierect	180				Ethiopia	Kaffa	Bonga-Jima, Kms: 1, Direccion: Este, 1 Km Este De Diri	19-11-1984	1770	7.3833	36.3		4					2n=4x Penteado et al., 2000
47	Urochloa brizantha	16296		Apomictic	CIAT	Semierect	80				Ethiopia	Kaffa	Jima-Welkite, Kms: 14, Direccion: Noreste	20-11-1984	1740	7.7167	37.1167		5					2n=4x Penteado et al., 2000
48	Urochloa brizantha	16472		Apomictic	CIAT	Semierect	80				Kenya	Kwale	Kwale-Mombasa, Kms: 4, Direccion: Sureste, Carretera C106	05-09-1984	280	-4.1833	39.4833		4					2n=4x Penteado et al., 2000
49	Urochloa brizantha	16480		Apomictic	CIAT	Semierect	70				Kenya	Trans Nzoia	Kitale-Turbo, Kms: 18, Direccion: Suroeste, Carretera Destapada D284	26-09-1984	1640	0.8833	35.9333		5					2n=4x Penteado et al., 2000
50	Urochloa brizantha	16505		Apomictic	CIAT	Semierect	100				Kenya	Trans Nzoia	Kitale-Kimilili, Kms: 6, Direccion: Sureste, Carretera C43 (Hoy A1)	15-08-1984	1860	0.9833	34.9667		5					2n=5x Penteado et al., 2000
51	Urochloa brizantha	16794			CIAT	Semierect	100	1997-11-29	1997-12-27	1997-03-05	Zimbabwe	Mutasa	Watsomba-Penhalonga, Kms: 13, Direccion: Sureste	27-02-1985	1450	-18.7833	32.5833		2
52	Urochloa brizantha	16809		Apomictic	CIAT	Semierect	60				Zimbabwe	Marondera	Murewa-Macheke, Kms: 16, Direccion: Norte	13-02-1985	1490	-18.0167	31.8167		4					2n=4x Penteado et al., 2000
53	Urochloa brizantha	16830		Apomictic	CIAT	Semierect	120				Zimbabwe	Umtali	Watsomba-Stapleford, Kms: 5, Direccion: Noreste, Stapleford (Forest Research Stn.);5 Km Noreste De Stapleford	27-02-1985	1270	-18.48	32.34		4					2n=4x Penteado et al., 2000
54	Urochloa brizantha	16842			CIAT	Semierect	70				Zimbabwe	Hwange	Wankie Natural Park	09-03-1985	1020	-18.7833	26.9833		4
55	Urochloa brizantha	26032			CIAT	Semipostrated	70				Zimbabwe	Marondera	Marondera-Bernard M.Sh., Kms: 29, Direccion: Este, Bernard Mizeki Shrine	15-03-1985	1550	-18.15	31.8333		4
56	Urochloa brizantha	26106			CIAT	Semierect	80				Burundi	Ruyigi	Cankuzo-Ruyigi, Kms: 3, Direccion: Noroeste, Carretera R.I.G.13	25-04-1985	1560	-3.3	30.2667		5
57	Urochloa brizantha	26109			CIAT	Erect	160				Burundi	Cibitoke	Ndava-Bitare, Kms: 2, Direccion: Oeste	15-05-1985	1580	-2.9333	29.3		4
58	Urochloa brizantha	26110	MG5	Apomictic	CIAT	Semierect	130				Burundi	Cibitoke	Bubanza-Bukinanyana, Kms: 36, Direccion: Norte, Carretera R.I.G.9;9 Km Noroeste De Ntamba	15-05-1985	1510	-2.8833	29.3333		5					2n=5x=45 Penteado et al., 2000
59	Urochloa brizantha	26115		Apomictic	CIAT	Semierect	90				Burundi	Makamba	Nyanza-Lac-Mabanda, Kms: 4, Direccion: Oeste, Carretera R.I.G.11	17-05-1985	1530	-4.2667	29.7333		4
111	Urochloa brizantha	16133		Apomictic	CIAT	Semipostrated	80				Ethiopia	Ilubabor	Nekemte-Bedele, Kms: 19, Direccion: Norte	14-10-1984	1570	8.6	36.35		4					2n=6x Penteado et al., 2000
112	Urochloa brizantha	26117		Apomictic	CIAT	Semierect	80				Burundi	Gitega	Kibimba-Bugindana, Kms: 1, Direccion: Noreste	18-05-1985	1730	-3.2667	29.6167		4
113	Urochloa brizantha	26745		Apomictic	CIAT	Semierect	90				Cameroon	Adamaoua	Camino Ngaoundere Y Estacion Experimental Wakwa	07-06-1988	1150	7.35	13.5667		4					2n=4x Penteado et al., 2000
114	Urochloa brizantha	16348			CIAT	Semierect	70				Ethiopia	Kaffa	Jima-Bonga, Kms: 8, Direccion: Suroeste	20-11-1984	1870	7.6333	36.7833		4					2n=4x Penteado et al., 2000
115	Urochloa brizantha	16131		Apomictic	CIAT	Semierect	60				Ethiopia	Welega	Nekemte-Bedele, Kms: 11, Direccion: Suroeste	14-10-1984	1740	8.7	36.45		5					2n=4x Penteado et al., 2000
296	Urochloa brizantha	16125		Apomictic	CIAT						Ethiopia	Welega	Nekemte-Bambesi, Kms: 4, Direccion: Noroeste	12-10-1984	1800	9.8167	35.0833		4					2n=4x=36 Penteado et al., 2000
297	Urochloa brizantha	26110	improved cultivar		CIAT						Burundi	Cibitoke	Bubanza-Bukinanyana, Kms: 36, Direccion: Norte, Carretera R.I.G.9;9 Km Noroeste De Ntamba	15-05-1985	1510	-2.8833	29.3333		5					2n=5x=45 Penteado et al., 2000
312	Urochloa brizantha	16827		Apomictic	CIAT	Semipostrated	90				Zimbabwe	Mutasa	Inyanga-Mutare, Kms: 17, Direccion: Norte	27-02-1985	1570	-18.5167	32.6333		4					2n=4x Penteado et al., 2000
313	Urochloa brizantha	16144		Apomictic	CIAT	Semierect	70				Ethiopia	Sidamo	Kibre Mengist-Negele, Kms: 12, Direccion: Noroeste	25-10-1984	1710	5.6333	39.35		4					2n=5x=45 Penteado et al., 2000
314	Urochloa brizantha	6426			CIAT	Semierect	80				Kenya	Rift Valley	Eldoret-Moiben, Kms: 29, Direccion: Noreste		2300	0.5833	35.3667		4
318	Urochloa brizantha	16441			CIAT	Semierect	80				Kenya	Bungoma	Kitale-Kimilili, Kms: 12, Direccion: Este, Carretera C43 (Hoy A1);4 Km Este Desvio C43-C42	15-08-1984	1750	0.8	34.8167		4					2n=4x=36 Penteado et al., 2000
323	Urochloa brizantha	6735			CIAT	Semierect	110				Malawi	Central	Kasungu-Lilongwe, Kms: 95, Direccion: Sureste	07-02-1972	1300	-13.6833	33.75		5
324	Urochloa brizantha	26133		Apomictic	CIAT	Semierect	70				Burundi	Rutana	En Centre Agronomique Isabu-Moso	23-05-1985	1200	-4.0167	30.0833		4					2n=4x Penteado et al., 2000
327	Urochloa brizantha	26113		Apomictic	CIAT	Erect	100				Burundi	Makamba	Nyanza-Lac-Mabanda, Kms: 7, Direccion: Noreste, Carretera R.I.G.11	17-05-1985	850	-4.3167	29.65		5
328	Urochloa brizantha	6016		Apomictic	CIAT	Semierect	110				Unknown								4					2n=4x=36 Penteado et al., 2000
329	Urochloa brizantha	16135			CIAT	Semierect	70				Ethiopia	Ilubabor	Nekemte-Bedele, Kms: 6, Direccion: Norte	14-10-1984	1990	8.5	36.3667		5					2n=4x Penteado et al., 2000
330	Urochloa brizantha	16488	ARAPOTY		CIAT	Semierect	100				Kenya	Nakuru	Nakuru-Njoro, Kms: 6, Direccion: Oeste, Carretera C56;2 Km Suroeste Desvio Carretera A104	11-08-1984	1900	-0.2833	36.0167		4					2n=4x=36 Penteado et al., 2000
331	Urochloa brizantha	16819		Apomictic	CIAT	Semierect	110				Zimbabwe	Bindura	Bindura-Shamva, Kms: 7, Direccion: Este	15-02-1985	1080	-17.3333	31.4		4					2n=5x=45 Penteado et al., 2000
335	Urochloa brizantha	26554			CIAT	Semierect	100				South Africa								4					2n=6x Penteado et al., 2000
338	Urochloa brizantha	16789			CIAT	Semierect	110				Zimbabwe	Lomagundi	Karoi-Makuti, Kms: 11, Direccion: Noroeste, Entrando A Umboe Road;16 Km Noreste Del Desvio	22-02-1985	1170	-16.7	29.7667		4
341	Urochloa brizantha	16317		Apomictic	CIAT	Semierect	65				Ethiopia	Welega	Dembi Dolo-Gimbi, Kms: 5, Direccion: Este	25-11-1984	1560	9.05	35.8		4					2n=5x Penteado et al., 2000
344	Urochloa brizantha	16168		Apomictic	CIAT	Semierect	90				Ethiopia	Shoa	Hosa Ina-Welkite, Kms: 14, Direccion: Sureste	31-10-1984	1990	8.1667	37.8167		4					2n=4x Penteado et al., 2000
346	Urochloa brizantha	16124		Apomictic	CIAT	Semipostrated	60				Ethiopia	Welega	Nekemte-Mendi, Kms: 6, Direccion: Sureste	12-10-1984	1780	9.75	35.15		4					2n=4x Penteado et al., 2000
351	Urochloa brizantha	16332		Apomictic	CIAT	Semipostrated	80				Ethiopia	Gonder	Bahir Dar-Gonder, Kms: 35, Direccion: Noreste,	30-11-1984	1820	11.8167	37.6		5					2n=4x Penteado et al., 2000
352	Urochloa brizantha	6433			CIAT	Semierect	70				Kenya	Rift Valley	Londiani-Kericho, Kms:						5
353	Urochloa brizantha	16834		Apomictic	CIAT	Semierect	130				Zimbabwe	Chipinge	Chimanimani-Chipinge, Kms: 8, Direccion: Norte	01-03-1985	1190	-20.1333	32.6167		4					2n=4x Penteado et al., 2000
354	Urochloa brizantha	16177			CIAT	Semierect	80				Ethiopia	Bale	Goba-Mena, Kms: 6, Direccion: Norte	22-10-1984	1440	6.8667	40.3667		5
356	Urochloa brizantha	16807			CIAT	Semierect	60				Zimbabwe	Murewa	Murewa-Macheke, Kms: 5, Direccion: Sur, 2 Km Norte De Chipuka	13-02-1985	1360	-17.7	31.8		4
357	Urochloa brizantha	16445			CIAT	Semierect	50	1998-08-30	1998-09-26	1997-03-05	Kenya	Bungoma	Bungoma-Webuye, Kms: 7, Direccion: Noreste, Carretera A104;1.3 Km Este Desvio A Bungoma	15-08-1984	1500	0.6	34.5667		4
363	Urochloa brizantha	16119		Apomictic	CIAT	Semierect	70				Ethiopia	Welega	Nekemte-Mendi, Kms: 24, Direccion: Noroeste	12-10-1984	1950	9.2833	35.6833		2					2n=5x Penteado et al., 2000
364	Urochloa brizantha	16300	promissing accession	Apomictic	CIAT	Semierect	70				Ethiopia	Kaffa	Jima-Bedele, Kms: 7, Direccion: Noroeste	21-11-1984	1750	7.9	36.55		5					2n=4x Penteado et al., 2000
368	Urochloa brizantha	16294		Apomictic	CIAT	Semierect	150				Ethiopia	Kaffa	Bonga-Jima, Kms: 10, Direccion: Suroeste	19-11-1984	1520	7.4833	36.4333		4					2n=4x Penteado et al., 2000
369	Urochloa brizantha	16189			CIAT	Semierect	70				Ethiopia	Sidamo	Kibre Mengist-Negele, Kms: 1, Direccion: Noroeste	25-10-1984	1750	5.55	39.3833		2
372	Urochloa brizantha	16476		Apomictic	CIAT	Semierect	80				Kenya	Trans Nzoia	Kitale-Endebess, Kms: 4, Direccion: Noroeste, Carretera Menor Endebess A Mt. Elgon Nat.Reserve	25-09-1984	1870	1.0833	34.8333		4					2n=4x Penteado et al., 2000
374	Urochloa brizantha	16810		Apomictic	CIAT	Semipostrated	50				Zimbabwe	Goromonzi	Marondera-Harare, Kms: 3, Direccion: Sureste	13-02-1985	1530	-18.1	31.3833		5					2n=6x Penteado et al., 2000
375	Urochloa brizantha	16465			CIAT	Semierect	70				Kenya	Nandi	Kapsabet-Chemelil, Kms: 7, Direccion: Sur, Carretera C37	25-08-1984	1720	0.05	35.2		4					2n=4x Penteado et al., 2000
376	Urochloa brizantha	6421			CIAT	Semierect	70				Kenya	Rift Valley			1310	-0.1167	34.7833		4
378	Urochloa brizantha	16549			CIAT	Semierect	100				Kenya	Kwale	Kwale-Kinango, Kms: 3, Direccion: Sureste, Carretera C106	04-09-1984	230	-4.1833	39.4833		4					2n=6x Penteado et al., 2000 (U. leucacrantha)
379	Urochloa brizantha	26320		Apomictic	CIAT	Semierect	70				Rwanda	Gitarama	Kigoma-Rutabo, Kms: 3, Direccion: Oeste	07-05-1985	1450	-2.1833	29.95		5					2n=4x Penteado et al., 2000
381	Urochloa brizantha	16126		Apomictic	CIAT	Erect	70				Ethiopia	Welega	Nekemte-Bambesi, Kms: 14, Direccion: Oeste	12-10-1984	1710	9.8	35		4					2n=4x Penteado et al., 2000
384	Urochloa brizantha	16322		Apomictic	CIAT	Semierect	90				Ethiopia	Welega	Dembi Dolo-Gimbi, Kms: 11, Direccion: Suroeste	25-11-1984	1900	9.0667	35.8167		4					2n=5x Penteado et al., 2000
386	Urochloa brizantha	26646	LA LIBERTAD		CIAT	Semierect	90				Unknown								4
389	Urochloa brizantha	16801		Apomictic	CIAT	Erect	80				Zimbabwe	Hwange	Sur De Main Camp;Wankie National Park	09-03-1985	1030	-18.7333	26.95		4					2n=5x Penteado et al., 2000
391	Urochloa brizantha	26318	promissing accession	Apomictic	CIAT	Semierect	100				Rwanda	Byumba	Gabiro-Rwisirabo, Kms: 15, Direccion: Noreste, Gabiro (Guest House);Park National L'Akagera	04-05-1985	1490	-1.4333	30.5667		5					2n=5x Penteado et al., 2000
392	Urochloa brizantha	16814		Apomictic	CIAT	Semierect	60				Zimbabwe	Centenary	Muzarabani-Centenary, Kms: 12, Direccion: Sur	15-02-1985	1120	-16.4833	30.9167		4
393	Urochloa brizantha	16138		Apomictic	CIAT	Semierect	50				Ethiopia	Sidamo	Awasa-Wendo, Kms: 30, Direccion: Norte, 5 Km Norte De Avela	24-10-1984	1800	7	38.5		4					2n=4x Penteado et al., 2000
394	Urochloa brizantha	26556			CIAT	Semierect	80				Uganda								4
396	Urochloa brizantha	26561			CIAT	Semierect	80				South Africa								4
397	Urochloa brizantha	16329			CIAT	Semierect	50				Ethiopia	Gojjam	Dangia-Bahir Dar, Kms: 2, Direccion: Noreste	30-11-1984	2050	11.4167	37.1667		5
398	Urochloa brizantha	16145		Apomictic	CIAT	Semierect	70				Ethiopia	Sidamo	Kibre Mengist-Negele, Kms: 37, Direccion: Noroeste, 5 Km Noroeste De Waddere	26-10-1984	1800	5.8	39.2667		4					2n=4x Penteado et al., 2000
401	Urochloa brizantha	6408			CIAT	Semierect	60				Kenya	Transnzoia			1830	1.0333	35.0333		4
402	Urochloa brizantha	16341		Apomictic	CIAT	Semipostrated	60				Ethiopia	Gojjam	Bahir Dar-Mota, Kms: 12, Direccion: Suroeste, 1 Km Cruce Con Carretera Bahir Dar-Dangila	30-11-1984	1840	11.5167	37.3167		2					2n=4x Penteado et al., 2000
403	Urochloa brizantha	16310		Apomictic	CIAT	Erect	200				Ethiopia	Ilubabor	Metu-Gambela, Kms: 4, Direccion: Sureste,	23-11-1984	1720	8.25	35.1333		2					2n=4x Penteado et al., 2000
404	Urochloa brizantha	6687		Apomictic	CIAT	Semierect	70				Kenya	Central	Nairobi-Embu, Kms: 84, Direccion: Noreste, Via Makuyu-Embu	01-01-1972	1061	-0.2667	37.3333		4
405	Urochloa brizantha	26297		Apomictic	CIAT	Semierect	100				Rwanda	Kibungo	Orilla O Del Lago Ihema;Park National L'Akagera	03-05-1985	1360	-1.8833	30.75		4					2n=4x Penteado et al., 2000
408	Urochloa brizantha	16777			CIAT	Semierect	90				Zimbabwe	Goromonzi	Harare-Shamva, Kms: 57, Direccion: Noreste	15-02-1985	1180	-17.45	31.4833		2
409	Urochloa brizantha	16288		Apomictic	CIAT	Semierect	100				Ethiopia	Kaffa	Welkite-Jima, Kms: 5, Direccion: Noroeste, 9 Km Suroeste Del Puente Sobre El Rio Gibe	17-11-1984	1450	8.2	37.5667		4					2n=4x=36 Penteado et al., 2000
410	Urochloa brizantha	16443		Apomictic	CIAT	Semierect	60				Kenya	Bungoma	Kimilili-Bungoma, Kms: 5, Direccion: Suroeste, Carretera C42	15-08-1984	1660	0.7667	34.6833		4					2n=6x=54 Penteado et al., 2000
411	Urochloa brizantha	26114		Apomictic	CIAT	Erect	170				Burundi	Makamba	Nyanza-Lac-Mabanda, Kms: 11, Direccion: Suroeste, Carretera R.I.G.11	17-05-1985	1090	-4.3	29.6833		4
415	Urochloa brizantha	26321		Apomictic	CIAT	Semierect	90				Rwanda	Butare	Busoro-Muyira, Kms: 2, Direccion: Oeste	07-05-1985	1410	-2.2667	29.9167		4					2n=5x Penteado et al., 2000
416	Urochloa brizantha	16473		Apomictic	CIAT	Semierect	70				Kenya	Nakuru	Nakuru-Njoro, Kms: 5, Direccion: Oeste, Carretera C56	24-09-1984	1850	-0.2833	36.0167		4					2n=4x=36 Penteado et al., 2000
418	Urochloa brizantha	26563			CIAT	Semierect	80				South Africa	Transvaal							4
419	Urochloa brizantha	16157			CIAT	Semipostrated	70				Ethiopia	Ilubabor	Nekemte-Bedele, Kms: 19, Direccion: Norte	14-10-1984	1570	8.6	36.35		4					2n=4x Penteado et al., 2000
420	Urochloa brizantha	16163		Apomictic	CIAT	Semierect	65				Ethiopia	Gamo Gofa	Sawla-Bulki, Kms: 5, Direccion: Suroeste	31-10-1984	1740	6.2833	36.85		5					2n=6x Penteado et al., 2000
425	Urochloa brizantha	16451			CIAT	Semierect	50				Kenya	Kisumu	Al Lado Del New Kisumu Hotel	17-08-1984	1290	-0.1	34.75		5					2n=4x Penteado et al., 2000
427	Urochloa brizantha	26389			CIAT	Semierect	130				United Republic Of Tanzania	Mbeya	Mbeya-Vawa, Kms: 22, Direccion: Oeste, 10 Km Oeste De Mbalizi	30-07-1985	1410	-8.95	33.1833		5					2n=6x Penteado et al., 2000
1004	Urochloa brizantha	PI 226049			USDA						Kenya	Kitale		29-04-1955					6				2n=54	2n=6x=54 Nitthaisong et al., 2016
1005	Urochloa brizantha	PI 292187			USDA						Zaire			1961					4				2n=36	2n=4x=36 Nitthaisong et al., 2016
11	Urochloa decumbens	606	PASTO AMARGO, Basilisk	Apomictic	CIAT	Semipostrated	90				Uganda		(Inf. Oram 1990)						4					2n=4x=36 Penteado et al., 2000
12	Urochloa decumbens	6699			CIAT	Semipostrated	80				Unknown								6					2n=4x Penteado et al., 2000
14	Urochloa decumbens	16495		Sexual	CIAT	Postrated	50				Kenya	Siaya	Rangala-Yala, Kms: 2, Direccion: Oeste, Carretera B1	16-08-1984	1500	0.1	34.5167		2					2n=2x Penteado et al., 2000; 2n=2x Trivinio et al., 2017
15	Urochloa decumbens	26112		Apomictic	CIAT	Semierect	90	1999-05-21	1999-06-19	1998-04-08	Burundi	Makamba	Al Lado Del Monumento De Speke Y Burton	16-05-1985	840	-4.35	29.6		4					2n=4x=36 Penteado et al., 2000 (U. brizantha)
16	Urochloa decumbens	26182		Apomictic	CIAT	Semierect	70				Burundi	Rutana	Rutana-Gihofi, Kms: 2, Direccion: Este, 2 Km Este De Centre Agronomique Isabu-Moso;Carretera R.N.8	26-04-1985	1220	-4.0167	30.0833		4					2n=4x Penteado et al., 2000
17	Urochloa decumbens	26186		Sexual	CIAT	Postrated	90				Burundi	Kirundo	Kirundo-Busoni, Kms: 4, Direccion: Noreste, Carretera R.P.61	20-05-1985	1390	-2.5167	30.1833		2					2n=4x Penteado et al., 2000; 2n=2x Trivinio et al., 2017
18	Urochloa decumbens	26308		Sexual	CIAT	Postrated	60				Rwanda	Butare	Ntyazo-Mugusa, Kms: 4, Direccion: Sur	07-05-1985	1430	-2.4833	29.8833		2					2n=4x Penteado et al., 2000; 2n=2x Trivinio et al., 2017
19	Urochloa decumbens	6702			CIAT	Semierect	80				Unknown								4
20	Urochloa decumbens	16497		Apomictic	CIAT	Semierect	70				Kenya	South Nyanza	Migori-Lolgorien, Kms: 19, Direccion: Sureste, Carretera C13;10.5 Km Noroeste Puente Rio Migori	18-08-1984	1500	-1.1167	34.55		4					2n=4x Penteado et al., 2000
21	Urochloa decumbens	16490		Apomictic	CIAT	Postrated	60				Kenya	Trans Nzoia	Kitale-Endebess, Kms: 7, Direccion: Noroeste, Carretera C45	13-08-1984	1880	1.05	34.9333		4					2n=4x Penteado et al., 2000
22	Urochloa decumbens	6370		Apomictic	CIAT	Semierect	100	1999-12-19	2000-01-23	1998-04-08	Unknown								4				2n=36	2n=4x Penteado et al., 2000
23	Urochloa decumbens	26301		Sexual	CIAT	Postrated	70				Rwanda	Byumba	Gabiro-Kagitumba, Kms: 14, Direccion: Norte	04-05-1985	1380	-1.4	30.4		2					2n=4x Penteado et al., 2000; 2n=2x Trivinio et al., 2017
24	Urochloa decumbens	6693		Apomictic	CIAT	Semierect	90				Uganda	Lango		12-12-1971	1000	2.2167	32.85		4					2n=4x Penteado et al., 2000 (U. brizantha)
25	Urochloa decumbens	26183		Apomictic	CIAT	Semierect	60				Burundi	Makamba	Nyanza-Lac-Mabanda, Kms: 4, Direccion: Oeste, Carretera R.I.G.11	17-05-1985	1530	-4.2667	29.7333		4
26	Urochloa decumbens	16498		Apomictic	CIAT	Semierect	80				Kenya	Nandi	Nandi Hills-Lessos, Kms: 1, Direccion: Suroeste, Carretera C36	25-08-1984	2050	0.2167	35.3		4					2n=4x Penteado et al., 2000
27	Urochloa decumbens	665			CIAT	Semierect	90				Unknown			01-01-1976					4
28	Urochloa decumbens	26306			CIAT	Postrated	80				Rwanda	Gitarama	Kigoma-Rutabo, Kms: 3, Direccion: Oeste	07-05-1985	1450	-2.1833	29.95		4					2n=2x Penteado et al., 2000
29	Urochloa decumbens	26300			CIAT	Postrated	50				Rwanda	Byumba	Gabiro-Rwisirabo, Kms: 15, Direccion: Noreste, Gabiro (Guest House);Park National L'Akagera	04-05-1985	1490	-1.4333	30.5667		2					2n=2x Penteado et al., 2000
30	Urochloa decumbens	6298		Apomictic	CIAT	Semierect	60				Unknown								4					2n=4x Penteado et al., 2000
31	Urochloa decumbens	6132			CIAT	Postrated	50				Uganda		Area Exp.Stn.Mbarara						2					-
32	Urochloa decumbens	16501		Apomictic	CIAT	Semierect	80				Kenya	Trans Nzoia	Kitale-Endebess, Kms: 5, Direccion: Sureste, Carretera C45	25-09-1984	1800	1.0667	34.9		4					2n=4x Penteado et al., 2000
33	Urochloa decumbens	26305			CIAT	Postrated	60				Rwanda	Kigali	Byumba-Kigali, Kms: 14, Direccion: Noreste	05-05-1985	1420	-1.9	30.1833		2					2n=2x Penteado et al., 2000
34	Urochloa decumbens	26569			CIAT	Semierect	100				Unknown								4
35	Urochloa decumbens	26185			CIAT	Postrated	70				Burundi	Kirundo	Kirundo-Maison D'Accvei, Kms: 7, Direccion: Norte, Lago Cohoha Sud	19-05-1985	1400	-2.45	30.1667		2					2n=4x Penteado et al., 2000
106	Urochloa decumbens	6133a			CIAT						Zambia	Northern	Kasama-Isoka, Kms: 96, Direccion: Noreste	04-02-1972	1242	-10.15	31.8333		2					2n=5x Penteado et al., 2000
107	Urochloa decumbens	6058			CIAT	Semipostrated	90				Colombia	Cauca	Cali-Popayan, Kms: 124, Direccion: Sur	07-01-1978	1750	2.4167	-76.6		2
108	Urochloa decumbens	664			CIAT	Postrated	70				Unknown			01-01-1976					4				2n=36	2n=4x Penteado et al., 2000
109	Urochloa decumbens	16503			CIAT	Postrated	80				Kenya	Trans Nzoia	Kitale-Endebess, Kms: 6, Direccion: Suroeste, Entrando 7 Km Carretera Menor Mt.Elgon Nat.Reserve	25-09-1984	1890	1.05	34.85		4					2n=5x Penteado et al., 2000
110	Urochloa decumbens	16494		Sexual	CIAT	Semierect	100				Kenya	Siaya	Siaya-Rangala, Kms: 3, Direccion: Norte, Carretera C28	16-08-1984	1360	0.0833	34.2833		2					2n=2x Penteado et al., 2000
311	Urochloa decumbens	16496			CIAT	Semierect	70				Kenya	South Nyanza	Kisii-Migori, Kms: 2, Direccion: Norte, 100 Mts Antes De Cruzar Rio Sare;Carretera A1;Vereda Avendo	18-08-1984	1440	-0.9	34.5333		4					2n=4x Penteado et al., 2000
315	Urochloa decumbens	16100			CIAT	Semierect	100				Unknown								4					2n=4x=36 Penteado et al., 2000
319	Urochloa decumbens	6677			CIAT	Semierect	60				Unknown								4
322	Urochloa decumbens	16521			CIAT	Postrated	40	2001-09-13	2001-10-25	1998-04-17	Kenya	South Nyanza	Homa Bay-Rongo, Kms: 13, Direccion: Noroeste, Carretera C20	17-08-1984	1390	-0.6833	34.5167		2					2n=2x Penteado et al., 2000 (U. jubata)
325	Urochloa decumbens	16504		Apomictic	CIAT	Semierect	70				Kenya	Nandi	Turbo-Kapsabet, Kms: 8, Direccion: Sureste, Carretera C37	26-09-1984	1900	0.35	35.05		4					2n=4x Penteado et al., 2000
332	Urochloa decumbens	16491			CIAT	Semierect	50				Kenya	Trans Nzoia	Kitale-Kapenguria, Kms: 14, Direccion: Noreste, Carretera C46 (Hoy A1)	13-08-1984	1920	1.1167	35.0667		4					2n=5x Penteado et al., 2000
334	Urochloa decumbens	26292			CIAT	Postrated	70				Rwanda	Kibungo	Kibungo-Rusumo, Kms: 14, Direccion: Oeste, Frontera Con Tanzania;De Kibungo Al Rio Akagera	02-05-1985	1500	-2.2667	30.6167		2					2n=2x Penteado et al., 2000
342	Urochloa decumbens	26307			CIAT	Postrated	50				Rwanda	Butare	Busoro-Muyira, Kms: 1, Direccion: Norte	07-05-1985	1560	-2.35	29.9		2					2n=2x Penteado et al., 2000
345	Urochloa decumbens	6021	promissing accession		CIAT	Semipostrated	70	1999-05-21	1999-06-20	1998-04-08	Unknown								4
359	Urochloa decumbens	26187			CIAT	Semierect	110				Burundi	Muyinga	Muyinga-Gitega, Kms: 3, Direccion: Suroeste, Carretera R.I.G.2	20-05-1985	1750	-2.8833	30.3		4
361	Urochloa decumbens	16489		Apomictic	CIAT	Postrated	90				Kenya	Uasin Gishu	Eldoret-Kitale, Kms: 8, Direccion: Norte, Carretera B2;Cerca Rio Chipsangui	12-08-1984	1920	0.75	35.15		4					2n=4x Penteado et al., 2000
395	Urochloa decumbens	26291			CIAT	Postrated	55				Rwanda	Kibungo	Kigali-Kibungo, Kms: 20, Direccion: Este	02-05-1985	1540	-1.9833	30.55		2
399	Urochloa decumbens	16493		Sexual	CIAT	Postrated	10				Kenya	Siaya	Ndori Ramba-Ngiya, Kms: 11, Direccion: Suroeste, Carretera C28	16-08-1984	1340	-0.0167	34.35		2					2n=2x Penteado et al., 2000
400	Urochloa decumbens	26299			CIAT	Postrated	60				Rwanda	Byumba	Park National L'Akagera	03-05-1985	1400	-1.4667	30.6333		2					2n=2x Penteado et al., 2000
422	Urochloa decumbens	26303			CIAT	Postrated	60				Rwanda	Byumba	Nyagatare-Ngarama, Kms: 13, Direccion: Norte	04-05-1985	1470	-1.4667	30.2833		2					2n=2x Penteado et al., 2000
1006	Urochloa decumbens	PI 210724			USDA						Venezuela								4				2n=36
337	Urochloa dictyoneura	16511			CIAT	Semierect	40				Kenya	Kiambu	Nairobi-Muranga, Kms: 23, Direccion: Noreste, Carretera A2	27-09-1984	1400	-0.9833	37.0833					7
320	Urochloa dura	26644		Apomictic	CIAT	Semierect	50				Zimbabwe			01-01-1985					6					2n=6x Penteado et al., 2000
61	Urochloa humidicola	6133	LLANERO, BRUNCA	Apomictic	CIAT	Semipostrated	60				Zambia	Northern	Kasama-Isoka, Kms: 96, Direccion: Noreste	04-02-1972	1242	-10.15	31.8333					7		2n=5x Penteado et al., 2000
62	Urochloa humidicola	16350		Apomictic	CIAT	Postrated	70				Ethiopia	Gojjam	Dangia-Bahir Dar, Kms: 27, Direccion: Noreste, 10 Km Noreste De Durbete;A 50 Mts Del Puente Rio Wotet	30-11-1984	1940	11.3667	37.0333					6		2n=5x Penteado et al., 2000; 2n=6x=36 Jungmann et al., 2009
63	Urochloa humidicola	16876		Apomictic	CIAT	Postrated	50				Zimbabwe	Urungwe	Karoi-Magunge, Kms: 4, Direccion: Sur	22-02-1985	1080	-16.8667	29.4					6
64	Urochloa humidicola	16880		Apomictic	CIAT	Postrated	70				Zimbabwe	Inyanga	Rusape-Inyanga, Kms: 8, Direccion: Sur, 8 Km Sur De La Entrada Al Nyanga National Park	26-02-1985	1840	-18.2833	32.7167					9		2n=9x=54 Jungmann et al., 2009
65	Urochloa humidicola	16894		Apomictic	CIAT						Zimbabwe	Hwange	Main Camp-Kennedy, Kms: 31, Direccion: Sureste, Wankie Natural Park	09-03-1985	1050	-18.8667	27.1833					7		2n=6x Penteado et al., 2000; 2n=7x=42 Jungmann et al., 2009
66	Urochloa humidicola	26145		Apomictic	CIAT	Postrated	30				Burundi	Cankuzo	Centro Veterinario;1 Km Del Centro Del Pueblo	25-04-1985	1570	-3.2	30.55					6		2n=4x Penteado et al., 2009; 2n=6x=36 Jungmann et al., 2009
67	Urochloa humidicola	26149	BRS TUPI	Apomictic	CIAT	Postrated	70				Burundi	Makamba	Mabanda-Makamba, Kms: 3, Direccion: Noreste, Carretera R.I.G.7	17-05-1985	1650	-4.2333	29.7833					6		2n=4x=36 Penteado et al., 2009; 2n=6x=36 Jungmann et al., 2009
68	Urochloa humidicola	26151		Apomictic	CIAT	Postrated	50				Burundi	Gitega	Mahwa-Gitega, Kms: 16, Direccion: Noreste, Carretera R.I.G.6	18-05-1985	1780	-3.6667	29.85					6	2n=36
69	Urochloa humidicola	26154		Apomictic	CIAT	Postrated	80				Burundi	Karuzi	Muyinga-Gitega, Kms: 13, Direccion: Noreste, Carretera R.I.G.2	20-05-1985	1560	-3.15	30.15					6		2n=5x Penteado et al., 2009; 2n=6x=36 Jungmann et al., 2009
70	Urochloa humidicola	26155		Apomictic	CIAT	Semipostrated	60				Burundi	Gitega	Gitega-Rutana, Kms: 13, Direccion: Sureste, Carretera R.N.8	21-05-1985	1660	-3.5167	29.9667					6		2n=4x Penteado et al., 2009; 2n=6x=36 Jungmann et al., 2009
71	Urochloa humidicola	26159		Apomictic	CIAT	Postrated	40				Burundi			24-08-1985								7		2n=4x Penteado et al., 2009; 2n=6x=36 Jungmann et al., 2009
72	Urochloa humidicola	26375		Apomictic	CIAT	Postrated	70	1999-05-26	1999-06-23	2009-11-23	United Republic Of Tanzania	Iringa	Iringa-Njombe, Kms: 21, Direccion: Noreste	22-07-1985	1620	-8.7	34.9167					7		2n=4x Penteado et al., 2000
73	Urochloa humidicola	26411		Apomictic	CIAT	Postrated	80				United Republic Of Tanzania	Iringa	Iringa-Sao Hill, Kms: 29, Direccion: Noreste	21-07-1985	1720	-8.1	35.4333					7		2n=4x Penteado et al., 2000; 2n=6x=36 Jungmann et al., 2009
74	Urochloa humidicola	26413		Apomictic	CIAT	Postrated	80				United Republic Of Tanzania	Iringa	Sao Hill-Kibao, Kms: 22, Direccion: Noreste, 10 Km Norte De Vereda Sawala	22-07-1985	1900	-8.4167	35.3333					6		2n=5x Penteado et al., 2000; 2n=9x=54 Jungmann et al., 2009
75	Urochloa humidicola	26425		Apomictic	CIAT	Postrated	85				United Republic Of Tanzania	Mbeya	Vawa-Tunduma, Kms: 32, Direccion: Noroeste	30-07-1985	1410	-8.95	32.9					6
76	Urochloa humidicola	36083		Apomictic	CIAT	Semipostrated	50	2000-12-01	2000-12-31	1996-05-09	Ethiopia	Sidamo	Kibre Mengist-Shakiso, Kms: 13, Direccion: Este	27-10-1984	1790	5.86	39.1					7
77	Urochloa humidicola	6013		Apomictic	CIAT	Semipostrated	90				South Africa											7		2n=5x Penteado et al., 2000; 2n=9x=54 Jungmann et al., 2009
78	Urochloa humidicola	26371		Apomictic	CIAT						United Republic Of Tanzania	Iringa	Sao Hill Lutheran Training Centre	21-07-1985	1840	-8.35	35.3					9		2n=4x Penteado et al., 2000; 2n=9x=54 Jungmann et al., 2009
79	Urochloa humidicola	16867		Apomictic	CIAT	Postrated	80				Zimbabwe	Harare	Harare-Lake Mcilwaine, Kms: 54, Direccion: Suroeste, Orilla Del Lake Mcilwaine;North Bank	12-02-1985	1360	-18.0167	30.55					9x-4 or 8x+2	2n=50	2n=6x Penteado et al., 2000; 2n=9x=54 Jungmann et al., 2009
80	Urochloa humidicola	16180		Apomictic	CIAT	Postrated	50				Ethiopia	Sidamo	Kibre Mengist-Negele, Kms: 17, Direccion: Este	25-10-1984	2000	5.8667	39.1333					7		2n=5x Penteado et al., 2000; 2n=7x=42 Jungmann et al., 2009, 2010
81	Urochloa humidicola	682			CIAT	Semipostrated	70				Unknown											6
82	Urochloa humidicola	26570			CIAT	Semipostrated	80				Unknown											7
83	Urochloa humidicola	679	CHETUMAL, Tully, Humidicola	Apomictic	CIAT	Semipostrated	70				Unknown											7
84	Urochloa humidicola	16882		Apomictic	CIAT	Semipostrated	60				Zimbabwe	Inyanga	Inyanga-Mutare, Kms: 3, Direccion: Sur	26-02-1985	1680	-18.15	31.8167					7		2n=6x Penteado et al., 2000; 2n=9x=54 Jungmann et al., 2009
85	Urochloa humidicola	26430		Apomictic	CIAT	Semipostrated	70				United Republic Of Tanzania	Mbeya	Itingi Port-Tukuya, Kms: 13, Direccion: Noreste	01-08-1985	630	-9.45	33.85					7		2n=4x Penteado et al., 2009; 2n=6x=36 Jungmann et al., 2009
86	Urochloa humidicola	26438		Apomictic	CIAT	Postrated	80	1999-05-29	1999-06-30	2009-12-15	United Republic Of Tanzania	Iringa	Iringa-Sao Hill, Kms: 29, Direccion: Noreste	21-07-1985	1720	-8.1	35.4333					7		2n=6x Penteado et al., 2000; 2n=9x=54 Jungmann et al., 2009
87	Urochloa humidicola	16181		Apomictic	CIAT	Postrated	40				Ethiopia	Sidamo	Kibre Mengist-Negele, Kms: 37, Direccion: Sureste, 11 Km Este Vereda Zembaba	25-10-1984	1960	5.8167	39.2667					6		2n=5x Penteado et al., 2009; 2n=7x=42 Jungmann et al., 2009, 2010
88	Urochloa humidicola	16887		Apomictic	CIAT	Postrated	70				Zimbabwe	Masvingo	Masvingo-Birchenough B., Kms: 53, Direccion: Oeste	02-03-1985	1180	-20.0833	31.15					6		2n=5x Penteado et al., 2009; 2n=6x=36 Jungmann et al., 2009
89	Urochloa humidicola	26573			CIAT	Postrated	70				Zimbabwe											7
90	Urochloa humidicola	16871		Apomictic	CIAT	Semipostrated	60				Zimbabwe	Harare	En Makuvisi Woodland	19-02-1985	1490	-17.1667	31.0667					7		2n=4x Penteado et al., 2000
116	Urochloa humidicola	6738			CIAT	Semipostrated	70				Zimbabwe											7
117	Urochloa humidicola	6709			CIAT	Semipostrated	80				Zimbabwe		Finca Edwaleni									7
118	Urochloa humidicola	16878		Apomictic	CIAT	Semipostrated	50				Zimbabwe	Makoni	Marondera-Rusape, Kms: 13, Direccion: Sureste	25-02-1985	1500	-18.1833	31.9667					7		2n=6x Penteado et al., 2000; 2n=9x=54 Jungmann et al., 2009
119	Urochloa humidicola	26407		Apomictic	CIAT	Postrated	70				United Republic Of Tanzania	Iringa	Morogoro-Iringa, Kms: 18, Direccion: Este	20-07-1985	1560	-7.7667	35.8833					7		2n=6x Penteado et al., 2000; 2n=9x=54 Jungmann et al., 2009
120	Urochloa humidicola	16874		Apomictic	CIAT	Postrated	65				Zimbabwe	Urungwe	Karoi-Makuti, Kms: 22, Direccion: Noroeste	20-02-1985	1320	-16.5333	29.5667					7		2n=5x Penteado et al., 2000; 2n=9x=54 Jungmann et al., 2009
203	Urochloa humidicola	679	CHETUMAL, Tully, Humidicola	Apomictic	CIAT						Unknown											7		2n=6x Ishigaki et al., 2010
321	Urochloa humidicola	26427		Apomictic	CIAT	Postrated	70				United Republic Of Tanzania	Mbeya	Tukuyu-Itungi Port, Kms: 28, Direccion: Sur	01-08-1985	880	-9.4	33.8167					6		2n=4x Penteado et al., 2000; 2n=6x=36 Jungmann et al., 2009
326	Urochloa humidicola	16888		Apomictic	CIAT	Postrated	50				Zimbabwe	Masvingo	Glenlivet-Zimbabwe Ruins, Kms: 10, Direccion: Este	03-03-1985	1060	-20.2833	31.5333					6		2n=4x Penteado et al., 2000; 2n=6x=36 Jungmann et al., 2009
333	Urochloa humidicola	26415		Apomictic	CIAT	Postrated	30				United Republic Of Tanzania	Iringa	Kibao-James Corner, Kms: 2, Direccion: Este	22-07-1985	1860	-8.5167	35.0667					7		2n=5x Penteado et al., 2000; 2n=9x=54 Jungmann et al., 2009
336	Urochloa humidicola	16879		Apomictic	CIAT	Postrated	50				Zimbabwe	Makoni	Marondera-Rusape, Kms: 10, Direccion: Norte	25-02-1985	1500	-18.4333	32.1333					7		2n=6x Penteado et al., 2000; 2n=9x=54 Jungmann et al., 2009
343	Urochloa humidicola	26312		Apomictic	CIAT	Postrated	20				Rwanda	Kibungo	Orilla Del Lago Hago;Park National L'Akagera	03-05-1985	1380	-1.5	30.6333					6
350	Urochloa humidicola	16873		Apomictic	CIAT	Postrated	70				Zimbabwe	Urungwe	Chinhoyi-Karoi, Kms: 1, Direccion: Sureste	20-02-1985	1240	-16.7833	29.6333					7
355	Urochloa humidicola	16883		Apomictic	CIAT	Postrated	70				Zimbabwe	Mutasa	Watsomba-Penhalonga, Kms: 1, Direccion: Sur	27-02-1985	1370	-18.6833	32.6333					7		2n=5x Penteado et al., 2000
366	Urochloa humidicola	16870		Apomictic	CIAT	Postrated	40				Zimbabwe	Shamva	Bindura-Harare, Kms: 25, Direccion: Sureste, 8 Km Noroeste Del Desvio A Shamva	15-02-1985	1050	-17.35	31.5333					7		2n=4x Penteado et al., 2000; 2n=6x=36 Jungmann et al., 2009
377	Urochloa humidicola	16182		Apomictic	CIAT	Semipostrated	60				Ethiopia	Sidamo	Sodo-Arba Minch, Kms: 18, Direccion: Sureste	30-10-1984	1710	6.6833	37.7833					7		2n=4x Penteado et al., 2000; 2n=7x=42 Jungmann et al., 2009
383	Urochloa humidicola	16890		Apomictic	CIAT						Zimbabwe	Chilimanzi	Masvingo-Mvuma, Kms: 21, Direccion: Sureste	03-03-1985	1440	-19.45	30.6333					7		2n=5x Penteado et al., 2000; 2n=9x=54 Jungmann et al., 2009
385	Urochloa humidicola	16868	promissing accession	Apomictic	CIAT	Postrated	80				Zimbabwe	Harare	Kirman Road;Carretera Lateral De La Carretera Principal	12-02-1985	1440	-17.8833	30.7167					7		2n=6x Penteado et al., 2000; 2n=9x=54 Jungmann et al., 2009
388	Urochloa humidicola	16884		Apomictic	CIAT	Postrated	50				Zimbabwe	Umtali	Stapleford-Mutare, Kms: 2, Direccion: Oeste, 2 Km W De Stapleford Sawmills	28-02-1985	1550	-18.8333	32.5333					9		2n=6x Penteado et al., 2000; 2n=9x=54 Jungmann et al., 2009
390	Urochloa humidicola	16886	promissing accession	Apomictic	CIAT	Postrated	65				Zimbabwe	Masvingo	Glenlivet-Zimbabwe Ruins, Kms: 18, Direccion: Suroeste, Lake Kyle Area	03-03-1985	1090	-20.2333	31.4					6		2n=5x=45 Penteado et al., 2000; 2n=6x=36 Jungmann et al., 2009
406	Urochloa humidicola	16877		Apomictic	CIAT	Postrated	55				Zimbabwe	Masvingo	Masvingo-Birchenough B., Kms: 53, Direccion: Oeste	02-03-1985	1180	-20.0833	31.15					7		2n=6x Penteado et al., 2000; 2n=9x=54 Jungmann et al., 2009
413	Urochloa humidicola	26414		Apomictic	CIAT	Postrated	60				United Republic Of Tanzania	Iringa	Kibao-James Corner, Kms: 14, Direccion: Oeste	22-07-1985	1950	-8.5833	35.15					7		2n=6x Penteado et al., 2000; 2n=9x=54 Jungmann et al., 2009
424	Urochloa humidicola	16892		Apomictic	CIAT	Postrated	10				Zimbabwe	Hwange	Main Camp-Kennedy, Kms: 5, Direccion: Sureste, Wankie Natural Park	09-03-1985	1090	-18.7833	27					7		2n=6x Penteado et al., 2000; 2n=9x=54 Jungmann et al., 2009
426	Urochloa humidicola	16885		Apomictic	CIAT	Postrated	60				Zimbabwe	Chipinge	Chipinge-Juction Gate, Kms: 6, Direccion: Noreste, Juction Gate(Eastern Border Road);2 Km E Carret. Chimanimani-Chipiri	01-03-1985	1240	-20.15	32.6167					7		2n=4x Penteado et al., 2000; 2n=6x=36 Jungmann et al., 2009
380	Urochloa jubata	26326		Sexual	CIAT	Postrated	80				Rwanda	Byumba	Gabiro-Rwisirabo, Kms: 15, Direccion: Noreste, Gabiro (Guest House);Park National L'Akagera	04-05-1985	1490	-1.4333	30.5667		2					2n=2x Trivinio et al., 2017
421	Urochloa jubata	16542			CIAT	Semierect	40	1999-11-01	1999-11-29	2010-03-23	Kenya	Nandi	Turbo-Kapsabet, Kms: 8, Direccion: Sureste, Carretera C37	26-09-1984	1900	0.35	35.05		4
91	Urochloa maxima	16031	Tanzania-1		CIAT						United Republic Of Tanzania									4
92	Urochloa maxima	26944			CIAT						Unknown									4
93	Urochloa maxima	6967			CIAT						United Republic Of Tanzania									4
94	Urochloa maxima	16017			CIAT						United Republic Of Tanzania									4				2n=5x Penteado et al., 2000
95	Urochloa maxima	6906			CIAT						Kenya									4
96	Urochloa maxima	6299	Tobiata		CIAT						Unknown									4
97	Urochloa maxima	6890			CIAT						Kenya									4
98	Urochloa maxima	6799	promissing accession		CIAT						Unknown			29-11-1983						2
99	Urochloa maxima	6962	MOMOBACA, MOMBASA	Apomictic	CIAT						Kenya									4
100	Urochloa maxima	26723			CIAT						Unknown									4
121	Urochloa maxima	16023			CIAT						United Republic Of Tanzania									4
122	Urochloa maxima	6944	promissing accession		CIAT						United Republic Of Tanzania									4
123	Urochloa maxima	16004			CIAT						Kenya									4			2n=32
124	Urochloa maxima	6171	promissing accession		CIAT						Unknown									4			2n=32
125	Urochloa maxima	16060			CIAT						United Republic Of Tanzania									4
126	Urochloa maxima	6984			CIAT						Kenya									4
128	Urochloa maxima	6975			CIAT						United Republic Of Tanzania									4
129	Urochloa maxima	16061			CIAT						United Republic Of Tanzania									4
130	Urochloa maxima	36087			CIAT						Unknown									4
201	Urochloa maxima	622			CIAT						Kenya	Makueni								4
202	Urochloa maxima	673	promissing accession		CIAT						Unknown			01-01-1976						4
204	Urochloa maxima	685			CIAT						Unknown									4
205	Urochloa maxima	688			CIAT						Kenya			10-09-1971	15					2
206	Urochloa maxima	691			CIAT						Kenya		Area Kabati	01-01-1972	1485					4
207	Urochloa maxima	692			CIAT						Kenya		Embu-Meru, Kms: 87, Direccion: Norte	02-01-1972	728					4
208	Urochloa maxima	6095			CIAT						Unknown									4
209	Urochloa maxima	6175			CIAT						Unknown									4
210	Urochloa maxima	6461			CIAT						Unknown									4
211	Urochloa maxima	6497			CIAT						Unknown									4
212	Urochloa maxima	6500			CIAT						Unknown									2
213	Urochloa maxima	6501			CIAT						Unknown									4
214	Urochloa maxima	6525			CIAT						Unknown									4
215	Urochloa maxima	6526			CIAT						Kenya									4
216	Urochloa maxima	6536			CIAT						Kenya									4
217	Urochloa maxima	6571			CIAT						Kenya									4
218	Urochloa maxima	6658			CIAT						Unknown									4
219	Urochloa maxima	6783			CIAT						Unknown			29-11-1983						4
220	Urochloa maxima	6784			CIAT						Unknown			29-11-1983						2
221	Urochloa maxima	6787			CIAT						Unknown			29-11-1983						2
222	Urochloa maxima	6796			CIAT						Unknown			29-11-1983						4
223	Urochloa maxima	6805			CIAT						Unknown			29-11-1983						2
224	Urochloa maxima	6826			CIAT						Unknown			29-11-1983						2
225	Urochloa maxima	6831			CIAT						Unknown			29-11-1983						2
226	Urochloa maxima	6836			CIAT						Unknown			29-11-1983						2
227	Urochloa maxima	6837			CIAT						Unknown			29-11-1983						2
228	Urochloa maxima	6839			CIAT						Unknown			29-11-1983						2
229	Urochloa maxima	6840			CIAT						Unknown			29-11-1983						4
230	Urochloa maxima	6842			CIAT						Unknown			29-11-1983						2
231	Urochloa maxima	6843			CIAT						Unknown			29-11-1983						2
232	Urochloa maxima	6855			CIAT						Unknown									4
233	Urochloa maxima	6857			CIAT						Unknown									2
234	Urochloa maxima	6864			CIAT						Unknown									4
235	Urochloa maxima	6866			CIAT						Unknown									4
236	Urochloa maxima	6868			CIAT						Unknown									4
237	Urochloa maxima	6872			CIAT						Côte D'Ivoire									4
238	Urochloa maxima	6893			CIAT						Kenya									4
239	Urochloa maxima	6897			CIAT						Kenya									2
240	Urochloa maxima	6898			CIAT						Kenya									2
241	Urochloa maxima	6900			CIAT						Kenya									4
242	Urochloa maxima	6901			CIAT						Kenya									2
243	Urochloa maxima	6903			CIAT						Kenya									4
244	Urochloa maxima	6912			CIAT						Kenya									4
245	Urochloa maxima	6915			CIAT						Kenya									4
246	Urochloa maxima	6918			CIAT						Kenya									4
247	Urochloa maxima	6923			CIAT						Kenya									4
248	Urochloa maxima	6927			CIAT						United Republic Of Tanzania									4
249	Urochloa maxima	6928			CIAT						United Republic Of Tanzania									4
250	Urochloa maxima	6929			CIAT						United Republic Of Tanzania									4
251	Urochloa maxima	6945			CIAT						United Republic Of Tanzania									4
252	Urochloa maxima	6948			CIAT						United Republic Of Tanzania									4
253	Urochloa maxima	6949			CIAT						United Republic Of Tanzania									4
254	Urochloa maxima	6951			CIAT						United Republic Of Tanzania									4
255	Urochloa maxima	6954			CIAT						United Republic Of Tanzania									4
256	Urochloa maxima	6955			CIAT						United Republic Of Tanzania									4
257	Urochloa maxima	6960	TOBIATA		CIAT						United Republic Of Tanzania									4
258	Urochloa maxima	6963			CIAT						United Republic Of Tanzania									4
259	Urochloa maxima	6968			CIAT						United Republic Of Tanzania									4
260	Urochloa maxima	6969			CIAT						United Republic Of Tanzania									4
261	Urochloa maxima	6981			CIAT						Kenya									4
262	Urochloa maxima	6982			CIAT						Kenya									4
263	Urochloa maxima	6983			CIAT						Kenya									4
264	Urochloa maxima	6986			CIAT						Kenya									4
265	Urochloa maxima	6990			CIAT						Kenya									4
266	Urochloa maxima	6996			CIAT						Kenya									4
267	Urochloa maxima	16003			CIAT						Kenya									4
268	Urochloa maxima	16005			CIAT						Kenya									2
269	Urochloa maxima	16011			CIAT						United Republic Of Tanzania									4
270	Urochloa maxima	16019	promissing accession		CIAT						United Republic Of Tanzania									4
271	Urochloa maxima	16021	promissing accession		CIAT						United Republic Of Tanzania									4
272	Urochloa maxima	16025			CIAT						United Republic Of Tanzania									4
273	Urochloa maxima	16027			CIAT						United Republic Of Tanzania									4
274	Urochloa maxima	16028			CIAT						United Republic Of Tanzania									4
275	Urochloa maxima	16035			CIAT						United Republic Of Tanzania									4
276	Urochloa maxima	16036			CIAT						United Republic Of Tanzania									4
277	Urochloa maxima	16038			CIAT						United Republic Of Tanzania									4
278	Urochloa maxima	16039			CIAT						United Republic Of Tanzania									4
279	Urochloa maxima	16041			CIAT						United Republic Of Tanzania									4
280	Urochloa maxima	16044			CIAT						United Republic Of Tanzania									4
281	Urochloa maxima	16046			CIAT						United Republic Of Tanzania									4
282	Urochloa maxima	16048			CIAT						United Republic Of Tanzania									4
283	Urochloa maxima	16049			CIAT						United Republic Of Tanzania									2
284	Urochloa maxima	16054			CIAT						United Republic Of Tanzania									4
285	Urochloa maxima	16055			CIAT						United Republic Of Tanzania									4
286	Urochloa maxima	16057			CIAT						United Republic Of Tanzania									4
287	Urochloa maxima	16058			CIAT						United Republic Of Tanzania									4
288	Urochloa maxima	16059			CIAT						United Republic Of Tanzania									4
289	Urochloa maxima	16018			CIAT						United Republic Of Tanzania									2
290	Urochloa maxima	16062			CIAT						United Republic Of Tanzania									4
291	Urochloa maxima	16064			CIAT						United Republic Of Tanzania									4
292	Urochloa maxima	16065	promissing accession		CIAT						United Republic Of Tanzania									4
293	Urochloa maxima	16068			CIAT						United Republic Of Tanzania									2
294	Urochloa maxima	16069			CIAT						United Republic Of Tanzania									4
295	Urochloa maxima	16071			CIAT						United Republic Of Tanzania									4
298	Urochloa maxima	26360			CIAT						Rwanda	Gitarama	Kigoma-Rutabo, Kms: 3, Direccion: Oeste	07-05-1985	1450	-2.1833	29.95			4
300	Urochloa maxima	26900	VENCEDOR		CIAT						Unknown			20-11-1991						4
301	Urochloa maxima	26906			CIAT						Unknown									4
302	Urochloa maxima	26911			CIAT						Unknown									2
303	Urochloa maxima	26917			CIAT						Unknown									4
304	Urochloa maxima	26923			CIAT						Unknown									4
305	Urochloa maxima	26924			CIAT						Unknown									2
306	Urochloa maxima	26925			CIAT						Unknown									4
307	Urochloa maxima	26937			CIAT						Unknown									4
308	Urochloa maxima	26939			CIAT						Unknown									4
309	Urochloa maxima	26947			CIAT						Unknown									4
310	Urochloa maxima	36000	promissing accession		CIAT						Unknown									4
339	Urochloa maxima	6935			CIAT						United Republic Of Tanzania									2
348	Urochloa maxima	6897			CIAT						Kenya									2
417	Urochloa maxima	6821			CIAT						Unknown			29-11-1983						4
1003	Urochloa maxima	PI 284156			USDA						Republic of South Africa									4			2n=32
387	Urochloa nigropedata	16927			CIAT	Semipostrated	60				Zimbabwe	Chilimanzi	Mvuma-Kwekwe, Kms: 41, Direccion: Noroeste, Sin Pasar Via Gweru	03-03-1985	1400	-19.15	30.2		4					2n=2x Penteado et al., 2000
407	Urochloa plantaginea	26740			CIAT						Unknown								2
358	Urochloa platynota	26332			CIAT	Semierect	60				Rwanda	Kibungo	Kigali-Rwamagana, Kms: 13, Direccion: Oeste	02-05-1985	1570	-1.9333	30.3333		2
1	Urochloa ruziziensis	6134			CIAT	Semipostrated	80				Uganda		Area Kisenyi;Lago Drive	19-12-1971	909				2
2	Urochloa ruziziensis	26172		Sexual	CIAT	Postrated	70				Burundi	Cibitoke	Bubanza-Bukinanyana, Kms: 36, Direccion: Norte, Carretera R.I.G.9;9 Km Noroeste De Ntamba	15-05-1985	1510	-2.8833	29.3333		2
3	Urochloa ruziziensis	26179		Sexual	CIAT	Postrated	60	1998-08-23	1998-09-18	1997-03-05	Burundi	Rutana	En Centre Agronomique Isabu-Moso	23-05-1985	1200	-4.0167	30.0833		2					2n=2x Penteado et al., 2000 (U. brizantha)
4	Urochloa ruziziensis	26295		Sexual	CIAT	Semierect	80				Rwanda	Kibungo	Kibungo-Kabarondo, Kms: 14, Direccion: Noreste	03-05-1985	1630	-2.1	30.55		2					2n=2x Penteado et al., 2000 (U. decumbens)
5	Urochloa ruziziensis	26348		Sexual	CIAT	Postrated	70				Rwanda	Kibuye	Kibuye-Cyesha, Kms: 11, Direccion: Sur	06-05-1985	1580	-2.1333	29.3		2
6	Urochloa ruziziensis	26170		Sexual	CIAT	Postrated	20				Burundi	Bubanza	Bujumbura-Cibitoke, Kms: 33, Direccion: Noroeste, Carretera R.N.5	15-05-1985	860	-3.0833	29.25		2					4 B. brizantha 2 B. ruziziensis
7	Urochloa ruziziensis	26163		Sexual	CIAT	Postrated	60				Burundi	Cankuzo	Centro Veterinario;1 Km Del Centro Del Pueblo	25-04-1985	1570	-3.2	30.55		2					2n=2x Penteado et al., 2000
8	Urochloa ruziziensis	26174			CIAT	Postrated	50				Burundi	Bubanza	Bujumbura-Muyange, Kms: 25, Direccion: Norte, Via Gihanga;3 Km Este Del Desvio Con La Carretera R.N.5	15-05-1985	850	-3.15	29.2833		2					2n=2x Penteado et al., 2000
9	Urochloa ruziziensis	6419			CIAT	Semierect	60				Zaire								2				2n=14
10	Urochloa ruziziensis	16102			CIAT	Postrated	30				Unknown								2
101	Urochloa ruziziensis	26175		Sexual	CIAT	Postrated	50				Burundi	Bujumbura	Bujumbura-Rumonge, Kms: 19, Direccion: Sur, Carretera R.N.3	16-05-1985	820	-3.5667	29.35		2					2n=2x Penteado et al., 2000
102	Urochloa ruziziensis	26433		Sexual	CIAT	Postrated	40				United Republic Of Tanzania	Morogoro	Sokoine University Of Agriculture;En Las Afueras De La Ciudad	19-07-1985	510	-6.8	37.6667		2					2n=2x Penteado et al., 2000
103	Urochloa ruziziensis	26871			CIAT	Semipostrated	50	2001-09-04	2001-10-20		Unknown			26-11-1990					2
104	Urochloa ruziziensis	26171			CIAT	Semipostrated	60				Burundi	Cibitoke	Bujumbura-Cibitoke, Kms: 44, Direccion: Noroeste, Carretera R.N.5;En Las Afueras De Ndava	15-05-1985	840	-3	29.2		2
105	Urochloa ruziziensis	26162		Sexual	CIAT	Semierect	80				Burundi	Karuzi	Gitega-Karuzi, Kms: 3, Direccion: Oeste, Carretera R.I.G.2.Ferme Ecole D'Agriculture	23-04-1985	1650	-3.1167	30.1333		2					2n=2x Penteado et al., 2000
316	Urochloa ruziziensis	6130		Sexual	CIAT	Semierect	80				Kenya	Rift Valley	Eldoret-Uganda, Kms: 16, Direccion: Noroeste	07-10-1971	2030	0.6167	35.1667		2
317	Urochloa ruziziensis	6291			CIAT	Semierect	90				Unknown								2
340	Urochloa ruziziensis	26347			CIAT						Rwanda		KIBUYE-CYESHA, KMS: 5, DIRECCION: SUR, LAGO KIVU	05-05-1985	1600	-2.1	29.3167		2
347	Urochloa ruziziensis	26164			CIAT	Semipostrated	30				Burundi	Bujumbura	Bujumbura-Cibitoke, Kms: 11, Direccion: Norte, Carretera R.N.5;Reserve Naturelle De La Rusizi	13-05-1985	800	-3.2667	29.3		2					2n=2x Penteado et al., 2000
360	Urochloa ruziziensis	6778			CIAT	Semierect	60				Unknown								2
362	Urochloa ruziziensis	6692			CIAT	Semierect	90				Unknown								2
365	Urochloa ruziziensis	654			CIAT	Semierect	80				Burundi	Bujumbura	Ruzizi Plain						2					2n=2x Penteado et al., 2000
367	Urochloa ruziziensis	16103			CIAT	Semipostrated	80				Unknown								2
370	Urochloa ruziziensis	656			CIAT	Postrated	60				Unknown								2
373	Urochloa ruziziensis	16551		Sexual	CIAT	Semierect	60				Kenya		MLIMANI FARM	25-09-1984	1790	1.0167	35		2					2n=2x Penteado et al., 2000
412	Urochloa ruziziensis	26167		Sexual	CIAT	Semierect	60				Burundi	Cibitoke	Bujumbura-Rugombo, Kms: 11, Direccion: Noroeste, Carretera R.N.5;Ferme De Mparambo;200 Mts Del Rio Rusizi	13-05-1985	920	-2.8833	29.1		2					2n=2x Penteado et al., 2000
127	Urochloa ruziziensis x Urochloa decumbens x Urochloa brizantha hybrid	1752	CAYMAN	Apomictic	CIAT														4
1000	Urochloa spp.	PI 508570			USDA						Argentina	West side of Ceres, Santa Fe Province		19-02-1979					5				2n=45
1001	Urochloa spp.	PI 508571			USDA						Argentina	Route 9, 13 km N of Tucuman		20-02-1979					4				2n=36
1002	Urochloa spp.	PI 657653			USDA						India									4			2n=32
