## Supplementary Data Table_S3 for "Complex polyploid and hybrid species in an apomictic and sexual tropical forage grass group: genomic composition and evolution in *Urochloa* (*Brachiaria*) species"

### Sheet: 50-mer sequences
Sequence name	Sequence	Genome proportion										Primer name	Primer Sequence	Expected size	Description of probes and in situ hybridization results
		U. ruziziensis CIAT 26162 (2x)	U. decumbens CIAT 26305 (2x)	U. decumbens CIAT 664 (4x)	U. brizantha CIAT 26032 (4x)	U. brizantha CIAT 26745 (4x)	U. brizantha CIAT 16292 (4x)	U. brizantha CIAT 16290 (5x)	U. humidicola CIAT 26155 (6x)	U. maxima CIAT 16049 (2x)	Urochloa sp. PI 657653 (4x)
U. ruziziensis_2x-specific sequences
1392_24	GTTATTCCTATGGAGGCATGTTCTTTGTTACTTGGTAGACCTTGGCAATA	1.18%	0.09%	0.04%	0.03%	0.03%	0.02%	0.03%	0.03%	0.01%	0.14%	Uruz-spec1-F	AGGCTACAATGCTACTCCGG	183 bp	Eighteen strong signals of Uruz-spec1 probe generated from 50-mer repeat 1392_24 were detected at centromeric-pericentromeric regions of U. ruziziensis (2x) chromosomes (hybridization stringency 85%; Fig. 5A). 1392_24 synthesized commercially as end-labelled oligonucleotide (Uruz-spec1_50mer probe) gave signals in centromeres of 18 chromosomes of U. decumbens (4x) CIAT 664 (hybridization stringen…
												Uruz-spec1-R	CGAACGACCATGATGCAAGC
												Uruz-spec2-F	TTCCGTTCTCCATAGGTGCC	177 bp
												Uruz-spec2-R	GTCCTTACCCACCCGTAAGC
1012_35	AAGGGGAAAGATGAAAGATGCTTGAACAAGGACTCAACCATCAAAGTACA	0.01%		0.05%			0.04%	0.05%				Uruz-spec3-F	GAAAGGAATGATACACTCC	180 bp	4 chromosomes of U. ruziziensis (2x) showed signals in terminal positions.
												Uruz-spec3-R	TGTATAAGAGACAGGTCCG
												Uruz-spec4-F	GTGTTTAGATCCTCACCTGG	180 bp
												Uruz-spec4-R	AGAACTTGTCGAATCATTCC
U. decumbens_4x-specific sequence
1005_68	ATTGGACTTCAGAAATTAAACACTAGTTGTCGTAGAAAATATTTGAATAA	0.00%	0.00%	0.11%	0.05%	0.12%	0.00%	0.06%	0.00%	0.00%	0.00%	Udec4x-spec3-F	ACGCTAGCAAATATGGCC	205 bp	50-mer repeat 1005_68 is not specific for neither U. decumbens nor U. brizantha, but allows the recognition of some chromosomes. One very strong signal of Udec4x-spec3 probe generated from this sequence was detected at terminal region of U.brizantha (4x) PI 292187 chromosome (Fig. 5K; not on one of the 12 chromosomes showing Ubriz-spec3 signal). Chromosomes of U. decumbens (4x) CIAT 664 (Fig. 5L)…
												Udec4x-spec3-R	TTGATGGACTCCGTGAAG
												Udec4x-spec4-F	TACATTCGACACGCTAGC	213 bp
												Udec4x-spec4-R	GATGGACTCCGTGAAGAAC
												Udec4x-spec5-F	CGACACGCTAGCAAATATGG	208 bp
												Udec4x-spec5-R	TGATGGACTCCGTGAAGAAC
												Udec4x-spec6-F	CACGCTAGCAAATATGGC	203 bp
												Udec4x-spec6-R	ATGGACTCCGTGAAGAAC
												Udec4x-spec7-F	GACACGCTAGCAAATATGGC	180 bp
												Udec4x-spec7-R	TCGACTAGATCCGTACAGAG
U. brizantha-specific sequences
1387_2	AGGAACACCAAGACATGGTATGTTAACTCATATGTTAATTTCGGGTTGTG	0.00%	0.00%	0.91%	0.26%	1.03%	0.33%	0.92%	0.00%	0.00%	0.00%	Ubriz-spec1-F	AGGGCGAGGCAAATTTAC	322 bp	1387_2 was found in 4 accessions of U. brizantha, and wasn't found in diploid U. ruziziensis and diploid U. decumbens. Ubriz-spec2 probe showed strong signals in terminal regions of 9 chromosomes of U. decumbens (4x) CIAT 664 (Fig. 5C). It means that at least 1 genome in tetraploid U. decumbens came from U. brizantha. In U. decumbens (4x) CIAT 6370 (Fig. 5E), Ubriz-spec2 probe produced 7 signals …
												Ubriz-spec1-R	GATTGATTCGGGCTCCAAAC
												Ubriz-spec2-F	ACAGGGCGAGGCAAATTTAC	321 bp
												Ubriz-spec2-R	TGATTCGGGCTCCAAACG
												Ubriz-spec3-F	CAGGGCGAGGCAAATTTAC	316 bp
												Ubriz-spec3-R	TCGGGCTCCAAACGAATAAG
												Ubriz-spec4-F	GGGCGAGGCAAATTTACATG	313 bp
												Ubriz-spec4-R	CGGGCTCCAAACGAATAAG
												Ubriz-spec5-F	ACTCCCACATGTCCATAGAGG	264 bp
												Ubriz-spec5-R	ATTGATTCGGGCTCCAAACG
1771_76	ACCATCCATGGTAGTGCGCTGGAGCCCCTCTCGTGAGTTGCGACGCTGCA	0.00%	0.00%	0.46%	0.14%	0.33%	0.27%	0.25%	0.00%	0.00%	0.00%	Ubriz-spec8-F	CTACTTGAGATGTGGACC	224 bp	Sequence found in tetraploid U.decumbens; same number and position of signals as 1387_2
												Ubriz-spec8-R	CTTATTCGTTTGGAGCCC
												Ubriz-spec9-F	ATCCATGGTAGTGCGCTG	201 bp
												Ubriz-spec9-R	TCGTTTGGAGCCCGAATC
												Ubriz-spec10-F	ATCCATGGTAGTGCGCTGG	200 bp
												Ubriz-spec10-R	CGTTTGGAGCCCGAATCAATC
												Ubriz-spec11-F	CATCCATGGTAGTGCGCTG	200 bp
												Ubriz-spec11-R	GTTTGGAGCCCGAATCAATC
4134	GTCCACATCTCAAGTAGTAGTCGAGGAACACCAAGACATGGTATGTTAAC	0.00%	0.00%					0.0028							Potential U. brizantha-specific 50-mer sequence found in U. brizantha CIAT 16290, not tested for in situ hybridization
4798	GTGGGTTTCGATGCACAAAATTGATTAACTTCCCCCTGAATTTCCATAAC	0.00%	0.00%			0.0008									Potential U. brizantha-specific 50-mer sequence found in U. brizantha CIAT 26745, not tested for in situ hybridization
U. maxima_2x-specific sequences
1162_31	ACGACCGGTACGGATTCGACCCGTCATGAGGCGACCAATGCACCGAACTG	0.00%	0.00%	0.00%	1.11%	0.00%	0.00%	1.06%	0.00%	1.72%	0.03%	Umax2x-spec1-F	GTGACCGAAATGCAGGAG	136 bp	Not tested for in situ hybridization
												Umax2x-spec1-R	CTCATAACGGGTCGAATCC
1101_42	GTCGGCTAGGGTGATCCCTAGACAACTTAGCACGACCCTCGGCTCTCCGA	0.00%	0.00%	0.00%	0.00%	0.00%	0.02%	0.00%	0.01%	0.43%	0.00%				Not tested for in situ hybridization
U. humidicola-specific sequences
5899	CGTTGATGGCCGTGACACCGGGGACTGTCGACGTAGATTTAAGTGCAAAC	0.00%	0.00%	0.00%	0.00%	0.00%	0.00%	0.00%	0.21%	0.00%	0.00%	Uhum-spec1-F	GAACCCAGTCTTTCCAATTTTGTC	136 bp	The use of Uhum-spec1 and Uhum-spec3 probes against chromosomes of U. humidicola (6x) CIAT 26151 has allowed the differentiation of chromosomes into four types: 8 chromosomes showing terminal Uhum-spec1 signals (group I), 8 chromosomes showing both Uhum-spec1 and Uhum-spec3 signals (group II), 8 chromosomes showing Uhum-spec3 signals (group III), and 12 chromosomes without any signals (group IV) …
												Uhum-spec1-R	GTCGACGTAGATTTAAGTGCAAAC
												Uhum-spec2-F	CCAATTTTGTCTCTCTGGGG	123 bp
												Uhum-spec2-R	GTCGACGTAGATTTAAGTGC
1014	CATGGTGAGCACCTATCTTGGATACGGGAGCTAGACGCTGAAGTATTGTC	0.00%	0.00%						0.25%		0.00%
1015_2	ATACTTCAGCGTCTAGCTCCCGTATCCAAGATAGGTGCTCACCATGGGAT	0.00%	0.00%	0.00%	0.00%	0.00%	0.00%	0.00%	0.45%	0.00%	0.00%	Uhum-spec3-F	CTAACATGAGTAGGTGTGCG	127 bp	In U. humidicola (6x) CIAT 26151, Uhum-spec3 probe showed signals in terminal position of 18 chromosomes. 8 chromosomes out of 18 share signals with 5899. Uhum-spec3 and Uhum-spec5 probes did not show any signals on chromosomes of U. humidicola (8x+2 or 9x-4) CIAT 16867.
												Uhum-spec3-R	CGAAAAGCCACACTTCAG
												Uhum-spec4-F	CACTAACATGAGTAGGTGTGCG	117 bp
												Uhum-spec4-R	CTTCAGTGCGTATCTCTCGTAG
												Uhum-spec5-F	GGTTCCAGACATGCTCAC	106 bp
												Uhum-spec5-R	GCAGGACCCATATTTTGGC
27260	AGGGTTTAGGGTTTAGGGTTTAGGGTTTAGGGTTTAGGGTTTAGGGTTTA	0.12%	0.08%						0.14%		0.06%	Uhum-spec6-F	AACCCCTAACCCTAAACC	125 bp	Telomere sequence, not tested for in situ hybridization.
												Uhum-spec6-R	AGGGTTTAGGGTTTAGGG
7000	GCAAAGTTCTCGATGTCTATAGTTTGCACTTAAATCTACGTCGACAGTCC	0.00%	0.00%	0.00%	0.00%	0.00%	0.00%	0.00%	0.26%	0.00%	0.00%	Uhum-spec7-F	GACATCGAGAACTTTGCCTTCC	115 bp	Uhum-spec7 signals are dispersed along chromosomes of U. humidicola (8x+2 or 9x-4) CIAT 16867, but there is no specific pattern of their distribution (hybridization stringency 85%; Fig. 6C).
												Uhum-spec7-R	TATCTAGGACCCCACTCTTTCC
Urochloa sp._PI657653-specific sequences
1134_5	AATCGTGCTCGGGTATGCACTGAATGCATGAAACTGGGTGACCGAACTAT	0.00%	0.00%	0.00%		0.00%		0.00%	0.10%	0.00%	0.33%				Potential Urochloa sp.-specific 50-mer sequence, not testes for in situ hybridization
1644_4	AGTTGCTTTCAAGACATGTTGCCTTTGTCGCGTCCACCCTCCGGGTGTCA	0.00%	0.00%	0.00%		0.00%		0.00%	0.00%	0.00%	0.20%				Potential Urochloa sp.-specific 50-mer sequence, not testes for in situ hybridization
U. brizantha_4x_CIAT26032-specific sequence
2450	AACTGTCCGAGCACTCACAGACGTGGTAGGCGTCCTCATATCTTCATCAT	0.00%	0.00%	0.00%	0.31%	0.00%	0.00%	0.00%	0.00%	0.00%	0.00%	Ubriz4x-intro4-F	CATCTCAAGAACTGTCCGAG	102 bp	Potential introgression-specific 40-mer sequence in U.brizantha (4x) CIAT 26032, not testes for in situ hybridization.
												Ubriz4x-intro4-R	TCCTGAGGCCAAGAAAAG
												Ubriz4x-intro5-F	CGGAAGGTTCACATCTCAAG	113 bp
												Ubriz4x-intro5-R	TCCTGAGGCCAAGAAAAGTG
												Ubriz4x-intro6-F	TAAATTCGCCTCGCATCG	142 bp
												Ubriz4x-intro6-R	GACTGGTCCTATCTTTCCG
												Ubriz4x-intro7-F	ATCATGGTCGCTCTGATG	164 bp
												Ubriz4x-intro7-R	GGACTGGTCCTATCTTTCC
