## Supplementary Data Table_S4 for "Complex polyploid and hybrid species in an apomictic and sexual tropical forage grass group: genomic composition and evolution in *Urochloa* (*Brachiaria*) species"

### Sheet: U.ruz_2x-specific
U. ruziziensis_2x-specific
50-mer	Bit-Score	E Value	Grade	Hit start	Hit end	Name	Description	Sequence Length	%GC	% Pairwise Identity	% Identical Sites	Query Coverage
1392_24	77.9295	2.69e-11	72.0%	100179	100228	AC243233	Panicum virgatum clone PV_ABa020-D05, complete sequence	50	42.0%	94.0%	94.0%	100.00%
	77.9295	2.69e-11	72.0%	47421	47470	AC240798	Oryza punctata clone OP__Ba0041E06, complete sequence	50	42.0%	94.0%	94.0%	100.00%
	77.9295	2.69e-11	72.0%	103187	103236	AC214408	Oryza punctata clone OP__Ba0028L20, complete sequence	50	42.0%	94.0%	94.0%	100.00%
	73.4211	3.27e-10	71.0%	112146	112195	KX852318	Zea mays clone BAC98E03/100C03, complete sequence	50	44.0%	92.0%	92.0%	100.00%
	73.4211	3.27e-10	71.0%	763394	763443	KT989678	Zea mays centromere 10 B73 genomic sequence	50	44.0%	92.0%	92.0%	100.00%
	73.4211	3.27e-10	71.0%	1466455	1466406	KT989678	Zea mays centromere 10 B73 genomic sequence	50	44.0%	92.0%	92.0%	100.00%
	73.4211	3.27e-10	71.0%	1383819	1383868	KT989678	Zea mays centromere 10 B73 genomic sequence	50	44.0%	92.0%	92.0%	100.00%
	73.4211	3.27e-10	71.0%	1365185	1365136	KT989678	Zea mays centromere 10 B73 genomic sequence	50	44.0%	92.0%	92.0%	100.00%
	73.4211	3.27e-10	71.0%	1153923	1153972	KT989678	Zea mays centromere 10 B73 genomic sequence	50	44.0%	92.0%	92.0%	100.00%
	73.4211	3.27e-10	71.0%	1055359	1055310	KT989678	Zea mays centromere 10 B73 genomic sequence	50	44.0%	92.0%	92.0%	100.00%
1012_35	41.8621	1.94e+00	47.9%	19776057	19776089	LR537136	Sparus aurata genome assembly, chromosome: 16	33	39.4%	87.9%	87.9%	58.00%
	40.9604	1.94e+00	53.9%	1210	1174	XM_011082338	PREDICTED: Sesamum indicum probable inactive receptor kinase At5g58300 (LOC105163848), mRNA	37	45.9%	83.8%	83.8%	74.00%
	40.9604	1.94e+00	55.3%	20096354	20096392	CP032589	Lateolabrax maculatus linkage group 15 sequence	39	43.6%	84.6%	84.6%	76.00%
	40.9604	1.94e+00	55.3%	20024681	20024643	CP027273	Lateolabrax maculatus chromosome Lm12	39	43.6%	84.6%	84.6%	76.00%
	40.0587	6.76e+00	51.6%	6164075	6164108	LR131990	Gouania willdenowi genome assembly, chromosome: 20	34	32.4%	85.3%	85.3%	68.00%
	39.157	6.76e+00	46.0%	74299378	74299358	LR738416	Lutra lutra genome assembly, chromosome: 14	21	38.1%	100.0%	100.0%	42.00%
	39.157	6.76e+00	47.2%	1961861	1961836	LR597553	Myripristis murdjan genome assembly, chromosome: 4	26	38.5%	92.3%	92.3%	52.00%
	39.157	6.76e+00	49.5%	24565005	24564975	LR597447	Salarias fasciatus genome assembly, chromosome: 12	31	45.2%	87.1%	87.1%	62.00%
	39.157	6.76e+00	56.2%	712010	711970	LR215952	Saccharomyces kudriavzevii strain CR85 genome assembly, chromosome: 2	41	36.6%	80.5%	80.5%	82.00%
	39.157	6.76e+00	48.4%	7736597	7736570	CP032244	Gossypioides kirkii chromosome KI_01	28	35.7%	92.9%	92.9%	54.00%

### Sheet: U.dec_4x-specific
U. decumbens_4x-specific
50-mer	Bit-Score	E Value	Grade	Hit start	Hit end	Name	Description	Sequence Length	%GC	% Pairwise Identity	% Identical Sites	Query Coverage
1005_68	45.4688	1.59e-01	56.9%	2359	2401	XR_001888164	PREDICTED: Rhinopithecus bieti uncharacterized LOC108538700 (LOC108538700), ncRNA	43	30.2%	83.7%	83.7%	80.00%
	45.4688	1.59e-01	56.9%	2145	2187	XR_001338631	PREDICTED: Pan paniscus uncharacterized LOC106635279 (LOC106635279), ncRNA	43	27.9%	83.7%	83.7%	80.00%
	45.4688	1.59e-01	54.6%	3060	3028	XM_022270459	PREDICTED: Pieris rapae vesicle-associated membrane protein-associated protein B-like (LOC111000850), transcript variant X3, mRNA	34	18.2%	91.2%	91.2%	68.00%
	45.4688	1.59e-01	54.6%	3126	3094	XM_022270451	PREDICTED: Pieris rapae vesicle-associated membrane protein-associated protein B-like (LOC111000850), transcript variant X2, mRNA	34	18.2%	91.2%	91.2%	68.00%
	45.4688	1.59e-01	54.6%	3138	3106	XM_022270443	PREDICTED: Pieris rapae vesicle-associated membrane protein-associated protein B-like (LOC111000850), transcript variant X1, mRNA	34	18.2%	91.2%	91.2%	68.00%
	45.4688	1.59e-01	56.9%	30319	30361	NG_033089	Homo sapiens H2B clustered histone 18 (H2BC18), RefSeqGene on chromosome 1	43	27.9%	83.7%	83.7%	80.00%
	45.4688	1.59e-01	56.9%	123104	123146	AC278782	Homo sapiens chromosome 1 clone VMRC59-170B18, complete sequence	43	27.9%	83.7%	83.7%	80.00%
	45.4688	1.59e-01	56.9%	112824	112782	AC278620	Homo sapiens chromosome 1 clone VMRC59-489I24, complete sequence	43	27.9%	83.7%	83.7%	80.00%
	45.4688	1.59e-01	56.9%	112699	112657	AC270711	Pan troglodytes chromosome 1 clone CH251-31A21, complete sequence	43	27.9%	83.7%	83.7%	80.00%
	45.4688	1.59e-01	56.9%	209852	209810	AC243772	Homo sapiens BAC clone CH17-195C8 from chromosome 1, complete sequence	43	27.9%	83.7%	83.7%	80.00%

### Sheet: U.briz-specific
U. brizantha-specific
50-mer	Bit-Score	E Value	Grade	Hit start	Hit end	Name	Description	Sequence Length	%GC	% Pairwise Identity	% Identical Sites	Query Coverage
1387_2	41.8621	1.94e+00	52.3%	28524550	28524520	AP015038	Vigna angularis var. angularis DNA, chromosome 5, almost complete sequence, cultivar: Shumari	32	22.6%	90.6%	90.6%	64.00%
	40.0587	6.76e+00	46.9%	87654	87631	AC116176	Homo sapiens BAC clone RP11-299D11 from 2, complete sequence	24	20.8%	95.8%	95.8%	48.00%
	40.0587	6.76e+00	46.9%	48170	48147	AC099799	Homo sapiens BAC clone RP11-637F15 from 2, complete sequence	24	20.8%	95.8%	95.8%	48.00%
	39.157	6.76e+00	47.2%	4208	4183	XM_009064350	Lottia gigantea hypothetical protein partial mRNA	26	26.9%	92.3%	92.3%	52.00%
	39.157	6.76e+00	48.4%	49291401	49291428	CP047560	Solanum pinnatisectum cultivar CGN17745 chromosome 9	28	17.9%	92.9%	92.9%	54.00%
	39.157	6.76e+00	48.4%	49310047	49310074	CP046693	Solanum tuberosum cultivar MSH/14-112 chromosome 9	28	17.9%	92.9%	92.9%	54.00%
	39.157	6.76e+00	48.4%	49297225	49297252	CP046687	Solanum tuberosum cultivar P8 chromosome 9	28	17.9%	92.9%	92.9%	54.00%
	39.157	6.76e+00	46.0%	245477	245457	CP042399	Weissella hellenica strain CBA3632 chromosome, complete genome	21	19.0%	100.0%	100.0%	42.00%
	39.157	6.76e+00	46.0%	1437664	1437644	CP033608	Weissella hellenica strain 0916-4-2 chromosome, complete genome	21	19.0%	100.0%	100.0%	42.00%
	39.157	6.76e+00	47.2%	1620363	1620338	CP033580	Thermoanaerobacter ethanolicus JW 200 chromosome, complete genome	26	30.8%	92.3%	92.3%	52.00%
1771_76	40.0587	6.76e+00	50.2%	163	133	XM_026861416	PREDICTED: Athene cunicularia SH2B adaptor protein 2 (SH2B2), transcript variant X3, mRNA	31	74.2%	90.3%	90.3%	60.00%
	40.0587	6.76e+00	50.2%	163	133	XM_026861415	PREDICTED: Athene cunicularia SH2B adaptor protein 2 (SH2B2), transcript variant X2, mRNA	31	74.2%	90.3%	90.3%	60.00%
	40.0587	6.76e+00	50.2%	163	133	XM_026861414	PREDICTED: Athene cunicularia SH2B adaptor protein 2 (SH2B2), transcript variant X1, mRNA	31	74.2%	90.3%	90.3%	60.00%
	40.0587	6.76e+00	46.9%	20053248	20053271	CP026254	Scophthalmus maximus chromosome 12	24	70.8%	95.8%	95.8%	48.00%
4134	No hits
4798	52.6823	1.09e-03	56.8%	2210	2175	XM_032407294	PREDICTED: Phoca vitulina NMD3 ribosome export adaptor (NMD3), transcript variant X5, mRNA	36	36.1%	91.7%	91.7%	72.00%
	52.6823	1.09e-03	56.8%	2159	2124	XM_032407293	PREDICTED: Phoca vitulina NMD3 ribosome export adaptor (NMD3), transcript variant X4, mRNA	36	36.1%	91.7%	91.7%	72.00%
	52.6823	1.09e-03	56.8%	2203	2168	XM_032407292	PREDICTED: Phoca vitulina NMD3 ribosome export adaptor (NMD3), transcript variant X3, mRNA	36	36.1%	91.7%	91.7%	72.00%
	52.6823	1.09e-03	56.8%	2119	2084	XM_032407291	PREDICTED: Phoca vitulina NMD3 ribosome export adaptor (NMD3), transcript variant X2, mRNA	36	36.1%	91.7%	91.7%	72.00%
	52.6823	1.09e-03	56.8%	2192	2157	XM_032407290	PREDICTED: Phoca vitulina NMD3 ribosome export adaptor (NMD3), transcript variant X1, mRNA	36	36.1%	91.7%	91.7%	72.00%
	49.0756	1.33e-02	58.9%	2169	2129	XM_028103100	PREDICTED: Eumetopias jubatus NMD3 ribosome export adaptor (NMD3), mRNA	41	34.1%	87.8%	87.8%	80.00%
	49.0756	1.33e-02	58.9%	2249	2209	XM_027586735	PREDICTED: Zalophus californianus NMD3 ribosome export adaptor (NMD3), transcript variant X2, mRNA	41	34.1%	87.8%	87.8%	80.00%
	49.0756	1.33e-02	58.9%	2201	2161	XM_027586734	PREDICTED: Zalophus californianus NMD3 ribosome export adaptor (NMD3), transcript variant X1, mRNA	41	34.1%	87.8%	87.8%	80.00%
	49.0756	1.33e-02	58.9%	2087	2047	XM_025879469	PREDICTED: Callorhinus ursinus NMD3 ribosome export adaptor (NMD3), transcript variant X2, mRNA	41	34.1%	87.8%	87.8%	80.00%
	49.0756	1.33e-02	58.9%	2187	2147	XM_025879468	PREDICTED: Callorhinus ursinus NMD3 ribosome export adaptor (NMD3), transcript variant X1, mRNA	41	34.1%	87.8%	87.8%	80.00%

### Sheet: U.max_2x-specific
U. maxima_2x-specific
50-mer	Bit-Score	E Value	Grade	Hit start	Hit end	Name	Description	Sequence Length	%GC	% Pairwise Identity	% Identical Sites	Query Coverage
1162_31	39.157	6.76e+00	47.2%	29318	29293	LR589102	XXX	26	69.2%	92.3%	92.3%	52.00%
	39.157	6.76e+00	47.2%	29318	29293	LR589007	XXX	26	69.2%	92.3%	92.3%	52.00%
1101_42	69.8143	3.99e-09	71.0%	53238	53286	AC243252	Panicum virgatum clone PV_ABa094-H10, complete sequence	50	61.2%	92.0%	92.0%	100.00%
	69.8143	3.99e-09	71.0%	1941	1893	AC243230	Panicum virgatum clone PV_ABa011-H10, complete sequence	50	61.2%	92.0%	92.0%	100.00%
	58.9941	7.21e-06	67.9%	168280	168233	AC243246	Panicum virgatum clone PV_ABa073-H10, complete sequence	49	60.4%	87.8%	87.8%	98.00%
	56.2891	8.79e-05	68.0%	159159	159111	AC243246	Panicum virgatum clone PV_ABa073-H10, complete sequence	50	55.1%	86.0%	86.0%	100.00%
	40.0587	6.76e+00	46.9%	18730214	18730237	LR738628	Sciurus vulgaris genome assembly, chromosome: 17	24	50.0%	95.8%	95.8%	48.00%
	40.0587	6.76e+00	46.9%	12805033	12805056	LR738626	Sciurus vulgaris genome assembly, chromosome: 15	24	50.0%	95.8%	95.8%	48.00%
	40.0587	6.76e+00	46.9%	3763137	3763114	LR738607	Sciurus carolinensis genome assembly, chromosome: 17	24	50.0%	95.8%	95.8%	48.00%
	40.0587	6.76e+00	46.9%	18165584	18165607	LR738606	Sciurus carolinensis genome assembly, chromosome: 16	24	50.0%	95.8%	95.8%	48.00%

### Sheet: U.hum-specific
U. humidicola-specific
50-mer	Bit-Score	E Value	Grade	Hit start	Hit end	Name	Description	Sequence Length	%GC	% Pairwise Identity	% Identical Sites	Query Coverage
5899	73.4211	3.27e-10	65.0%	35	74	GQ981357	Urochloa humidicola clone BhUNICAMP005 microsatellite sequence	40	57.5%	100.0%	100.0%	80.00%
	40.0587	6.76e+00	55.0%	75780	75818	KF184952	Saccharum hybrid cultivar R570 clone BAC 011B09 complete sequence	39	61.5%	82.1%	82.1%	78.00%
	40.0587	6.76e+00	55.0%	54173	54211	KF184952	Saccharum hybrid cultivar R570 clone BAC 011B09 complete sequence	39	61.5%	82.1%	82.1%	78.00%
	40.0587	6.76e+00	55.0%	34867	34905	KF184952	Saccharum hybrid cultivar R570 clone BAC 011B09 complete sequence	39	61.5%	82.1%	82.1%	78.00%
	40.0587	6.76e+00	55.0%	15561	15599	KF184952	Saccharum hybrid cultivar R570 clone BAC 011B09 complete sequence	39	61.5%	82.1%	82.1%	78.00%
	39.157	6.76e+00	47.2%	5901996	5902021	CP036318	Planctomycetes bacterium Mal33 chromosome	26	69.2%	92.3%	92.3%	52.00%
	39.157	6.76e+00	47.2%	2918518	2918493	CP036299	Planctopirus ephydatiae strain spb1 chromosome, complete genome	26	53.8%	92.3%	92.3%	52.00%
	39.157	6.76e+00	47.2%	7317048	7317023	CP012752	Kibdelosporangium phytohabitans strain KLBMP1111, complete genome	26	73.1%	92.3%	92.3%	52.00%
1014	No hits
1015_2	No hits
27260	No hits
7000	73.4211	3.27e-10	71.0%	105	56	GQ981357	Urochloa humidicola clone BhUNICAMP005 microsatellite sequence	50	42.0%	92.0%	92.0%	100.00%
	40.9604	1.94e+00	48.3%	9888890	9888916	LR664377	Coregonus sp. 'balchen' genome assembly, chromosome: 34	27	25.9%	92.6%	92.6%	54.00%
	40.9604	1.94e+00	52.1%	61306492	61306459	LR664354	Coregonus sp. 'balchen' genome assembly, chromosome: 11	34	35.3%	88.2%	88.2%	66.00%
	39.157	6.76e+00	49.4%	1546	1520	XM_027000814	PREDICTED: Electrophorus electricus cilia and flagella associated protein 61 (cfap61), mRNA	28	40.7%	92.9%	92.9%	56.00%
	39.157	6.76e+00	50.9%	3319	3351	XM_020081119	PREDICTED: Paralichthys olivaceus transmembrane protein 131 (tmem131), transcript variant X2, mRNA	33	36.4%	87.9%	87.9%	64.00%
	39.157	6.76e+00	50.9%	3329	3361	XM_020081118	PREDICTED: Paralichthys olivaceus transmembrane protein 131 (tmem131), transcript variant X1, mRNA	33	36.4%	87.9%	87.9%	64.00%
	39.157	6.76e+00	50.9%	3199	3231	XM_012861146	PREDICTED: Fundulus heteroclitus transmembrane protein 131 (tmem131), mRNA	33	36.4%	87.9%	87.9%	64.00%
	39.157	6.76e+00	49.5%	2166236	2166206	HG975446	Solanum pennellii chromosome ch07, complete genome	31	22.6%	87.1%	87.1%	62.00%
	39.157	6.76e+00	50.9%	20483134	20483166	CP026254	Scophthalmus maximus chromosome 12	33	36.4%	87.9%	87.9%	64.00%
	39.157	6.76e+00	51.9%	3513770	3513739	AP014583	Winogradskyella sp. PG-2 DNA, complete genome	33	34.4%	87.9%	87.9%	66.00%

### Sheet: Urochloa sp._PI657653-specific
Urochloa sp._PI657653-specific
50-mer	Bit-Score	E Value	Grade	Hit start	Hit end	Name	Description	Sequence Length	%GC	% Pairwise Identity	% Identical Sites	Query Coverage
1134_5	39.157	6.76e+00	47.2%	1614	1639	XM_028236008	PREDICTED: Camellia sinensis uncharacterized LOC114292096 (LOC114292096), mRNA	26	50.0%	92.3%	92.3%	52.00%
	39.157	6.76e+00	47.2%	340	365	XM_004870546	PREDICTED: Heterocephalus glaber hydroxysteroid 17-beta dehydrogenase 11 (Hsd17b11), mRNA	26	57.7%	92.3%	92.3%	52.00%
1644_4	51.7806	1.07e-03	64.7%	149	196	KF010286	Echinochloa crus-galli var. crus-galli voucher HCCN-PJ007898-E120 external transcribed spacer, partial sequence	48	50.0%	83.3%	83.3%	96.00%
	51.7806	1.07e-03	64.7%	149	196	KF010284	Echinochloa crus-galli var. crus-galli voucher HCCN-PJ007898-E116 external transcribed spacer, partial sequence	48	50.0%	83.3%	83.3%	96.00%
	51.7806	1.07e-03	64.7%	149	196	KF010280	Echinochloa crus-galli var. crus-galli voucher HCCN-PJ007898-E105 external transcribed spacer, partial sequence	48	50.0%	83.3%	83.3%	96.00%
	51.7806	1.07e-03	64.7%	149	196	KF010278	Echinochloa crus-galli var. austro-japonensis voucher HCCN-PJ007898-E99 external transcribed spacer, partial sequence	48	50.0%	83.3%	83.3%	96.00%
	51.7806	1.07e-03	64.7%	149	196	KF010270	Echinochloa glabrescens voucher HCCN-PJ007898-E81 external transcribed spacer, partial sequence	48	50.0%	83.3%	83.3%	96.00%
	51.7806	1.07e-03	64.7%	149	196	KF010264	Echinochloa crus-galli var. crus-galli voucher HCCN-PJ007898-E53 external transcribed spacer, partial sequence	48	50.0%	83.3%	83.3%	96.00%
	51.7806	1.07e-03	64.7%	117	164	KF010263	Echinochloa oryzicola voucher HCCN-PJ007898-E46 external transcribed spacer, partial sequence	48	50.0%	83.3%	83.3%	96.00%
	51.7806	1.07e-03	64.7%	149	196	KF010257	Echinochloa oryzicola voucher HCCN-PJ007898-E26 external transcribed spacer, partial sequence	48	50.0%	83.3%	83.3%	96.00%
	51.7806	1.07e-03	64.7%	149	196	KF010254	Echinochloa crus-galli var. crus-galli voucher HCCN-PJ007898-E11 external transcribed spacer, partial sequence	48	50.0%	83.3%	83.3%	96.00%
	49.0756	1.30e-02	64.1%	149	196	KF010279	Echinochloa crus-galli var. hispidula voucher HCCN-PJ007898-E100 external transcribed spacer, partial sequence	48	48.9%	82.3%	81.3%	96.00%

### Sheet: U.briz_4x_26032-specific
U. brizantha_4x_26032-specific
50-mer	Bit-Score	E Value	Grade	Hit start	Hit end	Name	Description	Sequence Length	%GC	% Pairwise Identity	% Identical Sites	Query Coverage
2450	39.157	6.76e+00	46.0%	11189736	11189756	LR664382	Coregonus sp. 'balchen' genome assembly, chromosome: 39	21	47.6%	100.0%	100.0%	42.00%
