## Supplementary Data Table_S9 for "Complex polyploid and hybrid species in an apomictic and sexual tropical forage grass group: genomic composition and evolution in *Urochloa* (*Brachiaria*) species"

### Sheet: Arkusz1
Sequence name	Sequence	Length	GC ratio	Genome proportion										Primer name	Primer Sequence	Expected size	Description of in situ hybridization results and information about promising genome-specific sequences not tested as probes
				U. ruziziensis CIAT 26162 (2x)	U. decumbens CIAT 26305 (2x)	U. decumbens CIAT 664 (4x)	U. brizantha CIAT 26032 (4x)	U. brizantha CIAT 26745 (4x)	U. brizantha CIAT 16292 (4x)	U. brizantha CIAT 16290 (5x)	U. humidicola CIAT 26155 (6x)	U. maxima CIAT 16049 (2x)	Urochloa sp. PI 657653 (4x)
U. decumbens 2x CIAT 26305
Cl_101	GCATTTTTGGCGAATTTGAATGTTTTCTTTGCAAATTTGAACTCATGCTTTGGTGTCATTGAGTTATTTTACAAATCCAACCTGCATATGCACACCCCTTGTACAAATTATAGTGAATTGTATTCATGAGTGTGTGGGTGGGAGCACTAGCTACCATCTCAACAACATATCTACATGGTCACTCAAGTGAAACTAAAGGGAAGACCATCATACCCAACTGTGGGATCCATGTTAATGCGCAACTTAACTCTTGTGTGGATGGAGGTGTAGGTTGTGCTTACACACAAACAACACATTGCAATAATACAGGTAAATTGGGGAGTTATAAGTTTGTGAGCAATAAAAGGTACATGAGTTTGTAAAATGCGAGGAAATCAGATTCTATTACGATGATGCAAT…	761bp	42.8%	0.00%	0.12%	0.08%	0.09%	0.09%	0.10%	0.10%	0.00%	0.03%	0.00%	Udec2x-spec1-F	ATTCATGAGTGTGTGGGTGG	300bp	Udec2x-spec3 produced strong signals in centromeric-pericentromeric positions of chromosomes of U. decumbens CIAT 664, even those with terminal Ubriz-spec2 signals. Especially two chromosomes exhibit very strong green fluorescence. Some signals were more dispersed along chromosomes, and the 18 chromosomes without Ubriz-spec2 signal had weak Udec2x-spec3 signals. Udec2x-spec1 probe gave more dispe…
														Udec2x-spec1-R	CAATACCTACCACGTGCAC
														Udec2x-spec2-F	ATGGAGGTGTAGGTTGTGC	301bp
														Udec2x-spec2-R	CCCATGATCAGTTGTTGCTC
														Udec2x-spec3-F	GAGGTGTAGGTTGTGCTTAC	300bp
														Udec2x-spec3-R	ATCCCATGATCAGTTGTTGC
Cl_140	AGCCAGCGTCGTTCTAGGTATAGCGCACCCCTTTGCCCAGTTGCTAACTGAAAAGGTCCTTTCGAACCCCGGCCAGGCACCCTCCCGGTAGTGCCAGGGGCAACCACTTCCCATAGGTCTTGGTGGTAGGCCAATTGTTGTTGGCCTTGGTTCCAAGTGGCTATCCTATGAGTTGCAGCCGGTGACCGCCTTCTTGTCGCCCATCTCTTAAACTCATGTAGTAAACCTCAGGCAATATGGCCTTCAATCCCTCTACTAAGTAGGGGCGCTAAACGCGCGTTTCTTTAGTAGCGGAACCTTGCCCGAAGTTTGATCCAAGAGCTGATCCCAGTATTTATTGCGTTTGCCTTACCCTTCGACTGTCCGCGGAACTAAAATACCGCCTTCTCCCTCCTATTT…	1949bp	47.1%	0.00%	0.05%	0.00%	0.00%	0.00%	0.00%	0.00%	0.00%	0.00%	0.00%
TCl_3	AAATATAAAATAAAAGCTCCAAAAAGATGTCTTTATGTATGGAACTATGGTTGAGAACCTCTGGAATGATGAAAAGTTGCTCTGTTTATGCCCTCTAAGTGCCTCGTGCTTAATCCTTTACTCTTGAGTATTTGAGTTCGTTGGCATTTAAGGATCCGCCATGATAAAACTGTGGGAGCAAGAGCACTTGTTCATTGTTTAAGTTATTGTGAGTTTTGATATGGTTTGTTTCGAGGTATAACTGCATGCTTAGTAAGGAACCTCTCGGAAGTTTTTATAAAATGTTACATGGTGAATCTTCCTCGATGGTTTAAATGTCCTATCCAGAGCCTAAACAGTTATACATTTGTTGAAACTACCATATGCTATCTTGAGTTGCTTTGAGTCTTGTCGAATGGT…	7508bp	49.1%	0.01%	1.73%	1.11%	0.98%	1.03%	0.90%	1.01%	0.13%	0.03%	0.00%	Udec2x-spec4-F	GGAATTTTCTGGAGGTGTGC	256bp	In tetraploid U. decumbens CIAT 664, Udec2x-spec6 and Ubriz-spec3 probes showed a similar pattern of signals as Ubriz-spec2 and Udec2x-spec3, although this probe showed only 9 chromosomes with weak signals (Fig. 5d).
														Udec2x-spec4-R	GCTTCGGGAATTGTTTCTCC
														Udec2x-spec5-F	ACCCAGAACTTCTTCCACAG	241bp
														Udec2x-spec5-R	TGCCAGGAGATTCCATCTTC
														Udec2x-spec6-F	CGCTCTCAGGGATCATCTAC	164bp
														Udec2x-spec6-R	AGCACCGTTCTCTCTTCTTC
														Udec2x-spec7-F	CCGGATGGCAAAACTTCTAC	300bp
														Bdec2x-spec7-R	GGTTTTGGATGGCAGTGATG
U. decumbens 4x CIAT 664
Cl_1	TTCCGGAAACTTTTTCGCAACGAACGCGCCCAATGCACCTTATTAGACCCAAGACTCATGTTTGGATGCGTTTCGTACCATTTCGTTACTTCGAAAATGACCGGTACGAGTTTCGCTCGGGTGTTCCAGTGTGAATGCACCATTCTGGGCGACCGAAC	158bp	49.4%	0.84%	1.00%	1.61%	-	-	-	-	-	-	-
TCl_1	TTTTTCGCACGCACAAGTTCACTTGTTCAGGGGGAGTTGCATCTTTGCAGGGGGAGTGCTTTGAGTGTCCTGAAAAGTGATTTGGAGATTTGTGACTTGTGTTTTGTGCTTTGCTCTTTTGCCGATGGTGTTGAGCCCTTTCGCTTCTTCTTGAAGGGTCGGCGTTTCTGGAGCTTTCTCTTGCAGAGTGACTTTGTTCTCGGCTTGTTCTTGCTTTTAGTCACTTGCTTGAGTCTTGTTTTCGATTTCTTTTCTATTTTCTTTTATTATCATTGGTTACTATGTGTGTGTTGTCAATGCACTCATCAAGGGGGAGATTGAGGACCCGGTGTGTCCGAGGACCGGTGGATGGTCGCTTCCTGGTGTGATGAGTGATTGACAACGTGGTGTGGATTGACG…	8121bp	47.9%	0.03%	4.07%	3.14%	2.92%	3.00%	2.79%	2.71%	-	-	-	Udec4x-spec8_TCl1-F	AGTGCTCTTGACCTTATCCG	198bp	Potential 2x U. decumbens-specific sequence, not tested as probe
														Udec4x-spec8_TCl1-R	ATACCACTTCCCACCAACTG
														Udec4x-spec9_TCl1-F	TGAGTCTCGTTCGATGGATG	251bp
														Udec4x-spec9_TCl1-R	AAGGTACACGATCTCCACAC
TCl_2	TCGTACCATTTCGTTACTTCGAAAATGACCGGTACGAGTTTCGCTCGGGTGTTCCAGTGTGAATGCACCATTCTGGGCGACCGAACTTCCGGAAACTTTTTCGCAACGAACGCGCCCAATGCACCTTATTAGACCCAAGACTCATGTTTGGATGCGTT	158bp	49.4%	0.84%	1.03%	1.55%	-	-	-	-	-	-	-
TCl_3	TTGAAAATGACAAGTGGGGCCGGCCGGCCTGAAATTTGGCCGAATTTTTTTTATATGCTAAGTAATGCATAAATGAAATATGAATGCAAGCTTCGAAAATTAAACATGCTGTGCTGAATGAAAAGAATTGAAATGAAAAACCTATTCTATATGCAATGCAAGGATACGTACCATATACCTTATGGCGAGGGCTCGAGTTTTTCGTCCTGAGCGGAACTCTCCGAATCCTTGTTCGGGACTGCTTTTACCCGCCATTCCTTTCGGACTGGACGGGACTTGGATTCAACCTCCTTATCGCGCTTTGCTTGCTCTTCCAGCGCTTTGGTTCTCGATATCCTTCGCCGTGCATGATAGCGGTCATGCCTCTTCTTTTCTTTGGCGGCGAAGGCTTCCACCATC…	3922bp	49.5%	0.01%	1.05%	0.7%	0.63%	0.66%	0.59%	0.65%	-	-	-				Potential 2x U. decumbens-specific sequence, not tested as probe
Cl_108	GCACCTCGCGCGCGACGCGCGATAACGAGGAAGCGTATTCCAATCGAGCGCGTTCGGTCGTGTGGCACACAGGTGGGACCCACATGTCGGCGCCGATCCCATGATCAGTTGTTGCTCAGATCTTCATTCATCTTCTATTTTTGTATTTAAATCCTTAATAAAAACTTCCAACATGTATAGATTTCACATATGGTGTCCAAATCTGGTGTTTCTTTTTTCCTAATTCGTACGAAAACAATACCTACCACGTGCACTCAATTGCATCGTCGTAATAGAATCTGATTTTCCAGCGTTTTACAAACTCATGTACCTTTTATTGTTCACAAACTTATAACTCCCCAATTTACCTGTATTATTGCAATGTGTTGTTTGTGTGTAAGCACAACCTACACCTCCATC…	738bp	43.5%	0.00%	0.1%	0.07%	-	-	-	-	-	-	-
Cl_67	CGCAACGAACGCGTCCAATGCACCTTATTAGACCCAAAACTCGCGTTTGGGTGCGTTTCGTACCATTTTGTCACTTCCAAAATGACCGGTAAGAACTTTTCTCGGGTAATGCAGTGTGAATGCACCATTCTGGGTGACCGAACTTCAAGAAAATGTTT	158bp	45.6%	0.01%	0.95%	0.12%	-	-	-	-	-	-	-				Potential 2x U. decumbens-specific sequence, not tested as probe
U. brizantha 4x CIAT 16292
Cl_83	TAGACGGGGTACGAAATCGTGCTCGGGGCACAGAACTGTTCACAGTATCATTAATGGCAAACGAATATCTGAACAATACCGTTCACGTGGTACGAAACTGTTCTCGGGGCACAGAATCGTATGTGCAACTTCTCATTGCCAAGCTCCTGTAAAAATTTCAGCCAAATCGGAGCACCGAGCGAAAAGTTATGCCCGTTCTATGGAAGGTACCTCAAGTTATGTTTTGAGAAGGCACAACTCGGCAGGAACAAATCGGCGGCTAGGGCAAAGCTTCCCACGCTGAAATGAAGGCTGAGCAGAGCGTCTTAGCAAGCAACTCAGGGGCACAATCCTCCCTGGTATATGCAATAAGTATTCGCCAGATTAATCAAAGAGGTACGGAATCTATGAATAATATCG…	418bp	47.4%	0.00%	0.00%	-	-	-	0.08%	-	-	-	-
Cl_100	CTGTTGTTGAGCAACGCCGTAGCAACTCCAACAGAGATAGTTCTTGCCACATGTGGGCATTGTATTATTTTTTCATAAAATAATGATTGGTCAAATCTTGTAAATTCGCCTTGCTGGGTGTAGTGTATTGAATTCTGCATCAAACAAAAAAAACCGCACTCGATTCGGCCTTGAAACGGAGAAGTTACGGACTTTCAGGGCGATGGAGCTCAGGTTTGAAATTTGATCACTTCGTCATGTCTCTGTGCCACGTAAAGGGCCAAAACGTTTCGATCATGTGGCACCAATGAACCTACGATGATGCCCACCATGTCCAGTTGTTCTCGGCCTAGTGATTGAGTTCTGACCGAACCATGGCAGTGCGGGCAAGACCATTTTTCGAGCAACGCCGCGGCAACT…	567bp	45.1%	0.00%	0.00%	-	-	-	0.11%	-	-	-	-
Cl_1	CATTTCGTTACTTCGAAAATGACCGGTACGAGTTTCGCTCGGGTGTTCCAGTGTGAATGCACCATTCTGGGCGACCGAACTTCCGGAAACTTTTTCGCAACGAACGCGCCCAATGGACCTTATTAGACCCAAAACTCATGTTTGGATGCGTTTCGCAC	158bp	49.4%	-	-	-	-	-	1.21%	-	-	-	-
Cl_4	AAGACTCATGTTTGGATGCGTTTCGTACCATTTCGTTACTTCGAAAATGACCGGTACGAGTTTCGCTCGGGTGATGCAGTCTGAATGCACCATTCTGGGCGACCGAACTTCCGGAAATTTTTTCGCAACAAACGCGCCCAATGCACCTTATTAGACCC	158bp	48.1%	-	-	-	-	-	1.26%	-	-	-	-
Cl_9	AAACTCGCGTTTGGGTGCGTTTCGTACCATTTTGTCACTTCCAAAATGACCGGTACGAACTTTTCTCGGGTGATGCAGTGTGAATGCACCATTCTGGGTGACCGAACTTCCAGAAAATGTTTCGCAACGAACGCGTCCAATGCACCTTATTAGACCCA	158bp	47.5%	-	-	-	-	-	0.27%	-	-	-	-
Cl_35	TATTTCGGCCATAACTTTTGACACGGGACTCAGAAACAGGCGCTCTCGGTCGCGTTGGAAAGGGGAGGAGAAATCCTATACCACACAACCGAAATCGTGAATATTTGAGCATTAGATAATATTTTACAAAAATAACAAGGCATCCCGCGTTGGGCTCCAAACGCAGTAACTCTTCGACTTTGACCACACGAGCGGTGGTAACCAATGCACAGTGCATGTTAACCGGGGCCACTCAAACTTGTGTTTTTTTAACCAGTTGTGTCAGAAACGTCAACTACTTGGGAACCAGCATGGTCCCAGACGGATCTCGCTTCGGCCTGGTGAAACTCTGGCCCGCGTCCAAGGATACTAGCGCCGTCACG	362bp	49.2%	0.00%	0.00%	-	0.18%	0.03%	0.32%	0.09%	-	-	-
Cl_77	ATGCAATTGAGTGCACGTGGTAGGTATTGTTTTCGTACGAATTAGGAAAAAAGAAACACCAGATTTGGACGCCATATGTGAAATCTATACATGTTGGAAGTTTTTATTAAGGATTTAAATACAAAAATAGAAGATGAATGAAGATCTGAGCAACAACTGATCATGGGATCGGCGCCGACATGTGGGTCCGACCTGTGTGCCACACGACCGAACGCGCTCGATTGGAATACGCTTCCTCGTTATCGCGCGTCGCGCGCGAGGTGCCGCCGGTGGAGGAAACCGCCGGTCCACAGGTCCACTGGTCCCACCCGTCGGAGGCACAAAGCTTTACGCTTTCATAGAGAGATGACGCAAGAAGTGATATTTTTTGCATTTTTGGCGAATTTGAACCCATGCTTT…	744bp	43.3%	-	-	-	-	-	0.1%	-	-	-	-
Cl_121	GTACCGGTCATTTTAATAGTAACAAAATGGTACGAAACGCACCCAAACATGAGTCTTGGGTCCAATAAGTTGCATTGGACGCGTTCGTTGCAAAAAATCTTCTGGATGTTCGGTCGCCCAGAATGGTGCTTCACACTGCATCACCCGAGCAAAGTTC	157bp	45.9%	-	-	-	-	-	0.08%	-	-	-	-
TCl_1	ATGGTGTTCTTCCTTAGATTTGAGATTCCGGGAGTTCTAGTGAGTTAGAGGCCGAGATTTTTGGGGCATAGCCTCTCCTTGAGGTGTATATCATCTACCCAAAATCTTGTCTCAAGACTCCAAGCCGTTTGGGAGATCCATTCTCGAGTTGACCTTTTCGCTGAGTCGATCTATTGATCCGATCGGTTTTCCTTGGCTTGGTCGGATCAATCGACCTGTTGTTTTCTCTCAACGACGGTCGGAGCATAGGCGATCAATCCGACCGGTGCTTTTCATGTGCGGTCGGATCAATCGACCCGTGTGATTTTCGCTGAACTCTTCCTGTTGAGGCCACGTCTTGTGCTCGATTTGTTCGATTCTTGTTCCGCTGCGTTGATCTAGTTCCTAGGGTCAGTAGCT…	8924bp	47.7%	0.01%	4.32%	-	-	-	3.10%	-	-	-	-				Potential 2x U. decumbens-specific sequence, not tested as probe
TCl_12	TTCTCCTCTCGAGGGGGTCCCTGCCCGCCTTATATATCGGGGAGGCAGGGTTACAAGTCGGTTTGTAGCCGATCCTATCTCTAAGGATCCTTTCCTTCTTTACAAAAACTCCTATTCTAATTAGAACTTCTCCTTCCGGGTCCTTCCTTCATGCGCCGGCTTGTCCCGCACGTCATCAGGTCCAGAACGGTGGGCCAGGCCACCCCCCATTGGTGGGCTGCCAGGCCTGCTCGTGAGGTACCCAGGTACTATATTCCCCACAGTAGCCCCCGAGCACTTCTTGGCCGATCGCTAGCTTCAATTGATCTGCCCTTTATGCCATGATCCGAGTGCTCTGAAAACTTTGTCAGAATACTTTATCAGATTCCCGAGTAGTTTAGGACTTTATCCGAGTGGTTT…	11532bp	54.1%	-	-	-	-	-	0.69%	-	-	-	-
Cl_34	AATAACTCCCACATGTCCATAGAGGTACCCCTTGGGCATGCAGCGTCGCAGCTCACGAGAAGGGCTCCACCGCATTACCATGGATGGTCCACATCTCAAGCAGTAGTCGAGGAACACCAAGACATGGTATGTTAACTCATATGTCAATTTCGGGTTGTGGACCAAACGTTTAGTCCATAGTCTTGGCGTCCGAGTGGGTTTCGATGCACAAAATTGATTAACTTCCCCCTGAATTTCCATAACTTATTCGTTTGGAGCCCGAATCAATCGCATTTTTTCCATTGGATGCAGAATGTTGTCTGCTACACAGGGCAAGGCAAATTTACATGAATAGAGCTATCATGATTTTTTAGAAAAAAAT	361bp	44.0%	0.00%	0.00%	-	-	-	0.33%	-	-	-	-				Potential U. brizantha-specific sequence, not tested as probe
TCl_2	GTGTTCCAGTGTGAATGCACCATTCTGGGCGACCGAACTTCCGGAAACTTTTTCGCAACGAACGCGCCCAATGCACCTTATTAGACCCAAAACTCATGTTTGGATGCGTTTCGCACCATTTCGTTACTTCGAAAATGACCGGTACGAGTTTCGCTCGG	158bp	49.4%	-	-	-	-	-	1.39%	-	-	-	-
U. brizantha 4x CIAT 26745
Cl_156	CTCCAAACGCAGTAACTCTTCGACTTTGACCACACGAGCGATGGTAACCAATGCACAGTGCATGTTAACCGGGGCCACTCAAACTTGTGTTTTTTTAACCAGTTGTGTCAGAAACGTCAACTACTTGGGAACCAGCATGGTCCCAGACGGATCTCGCTTCGGCCTGGTGAAACTCTGGCCCGCGTCCAAGGATACTAGCGCCGTCACGTATTTCGGCCATAACTTTTGACACGGGACTCAGAAACAGGCGCTCTCGGTCGCGTTGGAAAGGGGAGGAGAAATCCTATGCCACACAACCGAAATCGTGAATATTTGAGCATTAGATAATATTTTACAAAAATAACAAGGCATCCCGCGTTGGG	362bp	49.2%	-	-	-	-	0.03%	-	-	-	-	-
Cl_1	CCCAAGACTCATGTTTGGATGCGTTTCGTACCATTTCGTTACTTCGAAAATGACCGGTACGAGTTTCGCTCGGGTGTTCCAGTGTGAATGCACCATTCTGGGCGACCGAACTTCCGGAAACTTTTTCGCAACGAACGCGCCCAATGCACCTTATTAGA	158bp	49.4%	0.88%	0.93%	-	-	0.93%	-	-	-	-	-
Cl_44	ATAAGGTGCATTGGACGCGTTCGTTGCGAAACATTTTCTGGAAGTTCGGTCACCCAGAATGGTGCATTCATACTGCATTACCCGAGAAAAGTTCGTACCGGTCATTTTGGAAGTGACAAAATGGTACGAAACGCACCCAAACGCGAGTTTTGGGTCTA	158bp	46.2%	-	-	-	-	0.2%	-	-	-	-	-
Cl_96	GATAACGAGGAAGCGTATTCCAATCGAGCGCGTTCGGTCGTGTGGCACACAGGTGGGACCCACATGTCGGCGCCGATCCCATGATCAGTTGTTGCTCAGATCTTCATTCATCTTCTATTTTTGTATTTAAATCCTTAATAAAAACTTCCAACATGTATAGATTTCACATATGGCGTCCAAATCTGGTGTTTCTTTTTTCCTAATTCGTACGAAAACAATACCTACCACGTGCACTCAATTGCATCGTCGTAATTGAATCTGATTTTCCAGCGTTTTACAAACTCATGTACCTTTTATTGTTCACAAACTTATAACTCCCCAATTTACACCTGTATTATTGCAATGTGTTGTTTGTGTGTAAGCACAACCTAGCTACACCTCCATCCACAAAAGAGTAAA…	744bp	43.3%	-	-	-	-	0.07%	-	-	-	-	-
TCl_1	CTCACAAAACTTTCAAAATCTTTTCCAGAAATTCTCCCCCTTTCCAAATGCTCCAGAAATTCTCCCCCTTGTTGACAATGCACAAATCAAGGCAAAAATGCAAAAATTTCAACTATAAGCTTCTCAAATATACAATGAGCAATACAAAATGCTACAAGTTAGAGAAGAGGCAAACTAGATAGTTCATCATGTCACACGGGCATTGCCATCAAGAAGGTGAAGACATATAGCCAATTGACAAAGCCATGATCAAATTGTGCAATTTTATCAAAAGTTTCACCTCATGAGCAAAGTCCTAAACATGGATCATTTAAGCAAAAATAAACTTCATCTCACCAAGATCATGAAAGGACAAGCATTCTTGACAAAAGATCATTACAAACGCCCAAATTCTATCTC…	89.25	47.9%	0.02%	0.00%	3.56%	3.32%	3.36%	3.17%	3.10%	0.15%	0.04%	0.00%				Potential U. brizantha-specific sequence, not tested as probe
TCl_27	GACTTCACAGAAGTCTGGGATGGCGCAGTGGAGGCAGATGCCTCATTCTTCTTCACTGGCGCTGGTTGCTGCTTGCGAACCCTACGCCGAATCAGGGGAACGTCATCTTTCTCATCATCATCTTCAACTTCAACAACAGTCCCGGAGGACTGGCCACGCGGCTGCGTGGGCTTGGGTGGTGCGGTGCTCTGAGCAGCTCGACTTCTGGTACGGGGAACACGCTGCGATGTCGCAGCGGCCCGGGAGGCGGTGGTTGTCGGCCTAGACCTTGGGGCACTTGGACTACCCTGGGGTCCGCTGGCACCTGGACTTGTTTCCTGGGGACCCGCGGCAGACGGACTTCCTCCGACGGACTTCTCCGCATCGGACTTCTTTCCATCAGATCTCTGCCCAGAATCC…	11227bp	53.7%	0.00%	0.04%	-	-	0.26%	-	-	-	-	-
U. humidicola 6x CIAT 26155
Cl_9	TATGAATGCGCCATTCTGGGCGACCGAACTTCCGGAGAATGTTTTGCAACGAACGTGCCCAATGCACCATATTAGACCCAAAACTCATGTTTGGGTGCGTTTCGTACCATTTCGTTACACCGAAAATGACCGGGACGAACTTCGCTCGGGTAGTCGCTGGTTCCAGACATGCTCACATATGTGGTGTCTACAAATAAATTTTCCAAATTAAGTGTCATATCTTGCACCAAAACAAACCCAATAGGGCCAAAATATGGGTCCTGCTCAGCTAGCCAAGATATGAGTAGG	157bp	50.3%	0.02%	1.01%	1.46%	1.38%	0.69%	1.18%	1.22%	0.33%	1.05%	0.01%	Uhum-spec10	TCCGGAGAATGTTTTGCAAC	112bp
														Uhum-spec10	AAGTTCGTCCCGGTCATTTTC
														Uhum-spec11	AAGTTCGTCCCGGTCATTTTC	116bp
														Uhum-spec11	AGTTCGTCCCGGTCATTTTC
Cl_72	GATAATTTTTCGCCACAAACGGATCCAATCAACCTTATTAGACCCAAGACTCATGTTTGGGTGCGTTTCGTACCATTTCGTTACCCGAAAACGACCGGTACGAAACTCGCGCGGGTCGTTCCCAGAATGCACGAAACTGGGCGACCGAACTTTC	154bp	49.4%	-	-	-	-	-	-	-	0.11%	-	-
Cl_91	GAATTGAGCGTTGAATCCTACTAGGAGTAGGACTCCTACTTGCATGTATGGGGGCCTTGGAGGGGACTATATAAACAAGGGGGTAGGGGCTCTATCAATCAATCAAGCCAAGGGCAAATACCAAGGTCTCATCCAAGGCTTGTGAGGAGCAATTAGGAGCGCTCAAGAGGAATAGGCTAGATAGTTCTATAGCACTAGATTCTTGTATAGGGCAAGAATCCGAGGGTCCTAGAGGGTCAAGTAGAGTTGTGAGGGAGCGACAATCACTTGTACTCTTTTGGAGTTGTGCTTAAAGAATTTGCGGTCGGCTTCGCCAAAATCCTATTCTCTTGTCGTGGTTGCTTCAACGTCGTCAACTAGGGTTTTCTACGAGATTCGTCTACTTCGTTCTTGATACGG…	2256bp	47.8%	-	-	-	-	-	-	-	0.05%	-	-
Cl_100	GGTGATGCAATGAATGCACCATTCTGGGCGACCGAACTTCCGGAAAATCTTGTGCAACAAACACGCCCAATGGACCTTATTAGACCCAAAACTCATGTTTGGATGCGTTTCGTACCATTTCGTTGATTCGAAAATGACAGGTACGAACTTTGCTCG	156bp	45.5%	-	-	-	-	-	-	-	0.02%	-	-
TCl_1	GAAGGCAACTCTATATTTAAATGAGTATTTTTGATTTGGTCAAGGATGTCACCAAGGCGAAACCGCTAAAAATACCACCCCCTCGCATGTCTTAGCACACTATTTATCCGCCTAGCGCTTCATGGGTTCCTCAACTCCGATACTAACGCTTCTTATACCGTTGGAAAGCCAGCGAGATGAAATTTCTAGATTCCATAAGGACACATCTGACGGGTATCGCGAGGAGGTAGAAAATGACCGATCCCAAAAAAGGTCGTTTCGAGGCCCGTTTTAAGTGTTTTCTCTCACGCTCCGATGACGAGCGGCATCCGACGGACCGTATGTCCATAAAATGGCAAGGTAGTTGTGATGACAGCTGTACC	362bp	46.4%	0.00%	0.00%	0.00%	0.00%	0.00%	0.00%	0.00%	1.28%	0.00%	0.00%	Uhum-spec12	GGTCAAGGATGTCACCAAGG	200bp	U. humidicola genome-specific sequence. In U. humidicola (6x) CIAT 26151, this probe gave signals in centromeric position of 12 chromosomes.
														Uhum-spec12	TCATTTTCTACCTCCTCGCG
														Uhum-spec13	CCGCTAAAAATACCACCCC	296bp
														Uhum-spec13	CAGCTGTCATCACAACTACC
														Bhum-spec11-TCl1-R	CAGCTGTCATCACAACTACC
														Bhum-spec12-TCl1-F	GGTCAAGGATGTCACCAAGG	200bp
														Bhum-spec12-TCl1-R	TCATTTTCTACCTCCTCGCG
Cl_3	ATAACTATTGGCCAAAAACCAGCGTATATTTCAATGAAATAATATAATTACGACGAACATGTCTGGGTCGCACGTGTTCCGAAATGATGGGGGTAGGGCAGGACTAGCACATAGGACGTCAAGTTGGGTAGCTTAGACGATGTCCGTACCAATTATGTTGCCTACCCCAGCTATTAAGGCACGTTGATGGCCGTGACACCGGGGACTGTCGACGTAGATTTAAGTGCAAACTATAGACATCGAGAACTTTGCCTTCCGGACATGGAATCGAGCCAGGTTTTTTTTCATGGATGCAGAACCACACTACACACCCCAGAGAGACAAAATTGGAAAGAGTGGGGTCCTAGATATTTTTTTAAAAATCA	365bp	44.4%	0.00%	0.00%	0.00%	0.00%	0.00%	0.00%	0.00%	0.7%	0.00%	0.00%	Uhum-spec8	TTCCGAAATGATGGGGGTAG	181bp	Potential U. humidicola genome-specific sequence, not tested as probe
														Uhum-spec8	GGAAGGCAAAGTTCTCGATG
														Uhum-spec9	CCAATTATGTTGCCTACCCC	200bp	Potential U. humidicola genome-specific sequence, not tested as probe
														Uhum-spec9	TCTAGGACCCCACTCTTTCC
U. maxima 2x CIAT 16049
Cl_67	GAACCGGTTCTGCTTTTTGGGATTATCAAGGTAGTATATACTTTCGGTCAAGGCGCTCTGCTGCCTGGAAAGTCCACAAATGAACTGAACACTCGCTATACCTTTCCTGGCAGCAGAGCAGAGGGAGCCGAGCCCTCGCCCCGGAGGGGGTATAGTTCCTTTCGTCTCAATCTATATGGTAAAATATGGTATAACTCGGAGCTTAGACCTGTTCTAATCCGAGATCTACCATAGATTCAGTGTTCTAATCCTGACTGGGCATCCCTTTGGGATGATCTTACCTTCCCTCGAGTCCGATCTCGGGAAGGCGCTTAGGCAGGGGCCCCATCCCCATGGGGTTTAGTACTTGATTTATCGAGGGAAATCCCTCGATATCAAGGCAATGGCAAGGAAACTGTC…	1527bp	47.9%	-	-	-	-	-	-	-	-	0.12%	-
Cl_2	ATGCACCGAACTGGGTGACCGAAATGCAGGAGCATTTTTCACAACGAACGCGTCCAATCCACCATATTAGACCCAAAACTCATGTCTGGGTGCGTTTCGTACCGTTTCGCTACTCCGAAAACGACCGGTACGGATTCGACCCGTTATGAGGCGATGA	157bp	51.0%	0.00%	0.00%	-	-	-	-	-	0.00%	1.64%	-				Potential 2x U. maxima-specific sequence, not tested as probe
Cl_3	TTCGTTTCAAAAAATGCTCCTGCATTTCGGTCACCCAGTTCGGTGCATTCATCGCCTCATAACGGGTCGAATCCGTACCGGTCGTTTTCGGAGTAGCGAAACGGTACGAAACGCACCCAGACATGAGTTTTGGGTCTAATATGGTGGATTGGACGCG	157bp	50.3%	0.00%	0.46%	-	-	-	-	-	-	1.61%	-
Cl_18	GCGTTTCGTACCATTTCGCTACTCCGAAAACGACCGGTACGAACTTGCCCCGTTTAGGGGCAATGAATGCACCGAACTGGGCGACCGAAACTCAGGAGCATTTTTCGCAACGAACGCGTCCAATCCACCTTATTAGACACAAAACTCATGTTTGGGT	157bp	50.3%	-	-	-	-	-	-	-	-	0.35%	-
Cl_32	CTAAGAGATTGTCTCTAGTGCAAGTGGGAGACTGTTGGATATATGCCCTATAGCCAATCACTAATGGGCCTACAAAGTGGAAGCCCATTAGCGTGGCCCATTAGCACTAGAGGGACTACACCAAGTATTAGTCCCACATTGCTAATGGATGAGGGGGTGAGGGGTTTTCCTCCTCATATATACGAGGGAGGGGCAAAGGGGGACGTCCAAGCCAGTTGAGCCGCCCGCCCCTCCCTAGGCCGCCGCCCTCTTCTCCCAGGCCGGCGCCCCGGTGCTGGCACACCGACGCTCGGCGTTCCTTCTCCGTACGTGTGGATACCTCGGAGGTGCTGCATCTGGAGCACTAGGACGAACCGCACGTGCAGGACCAGACGGACGGTAGCAACTGCACGGCACTGC…	6236bp	43.5%	-	-	-	-	-	-	-	-	0.22%	-
Cl_93	GGTCCTTTTCCTTGGAATTAAGCCGTTTCACGTCCACTACTAGGCCTCCACATGGCCAATAAGACATCTCATGGCCTCCACGTCGCGATGTCATCCTACCATATAGGCTAGTCCGCTTATTTGGACGTCGTATGAGGGAGATATCACCGTTTTAGTGTAGGCATGTCGGCTTAATTCGAACTGAGCGCGCAATCCAAGTGAGCGACGACTTGTAACTTGGTCTTGAGGCCGGAGTGTACGTGTCCAGCGTCGTGATGTCCACATGAACGTCCTCCACATCATGATGGCGTACTGCCATGTAGGGTAATAGGGTATTTAGAAGTCGACAAACATCTATTCTCATAATTCTTGAATTTTGCCTCATATTTTTCAATTTTTTCCATTAAAATAATATCATTT…	573bp	43.3%	-	-	-	-	-	-	-	-	0.02%	-
Cl_218	TTTGGCCAAGTGTCAATGGCATCTCCTCCCTTGTAGAACCATTGTTTTGCTTTTCCAATGATAGAGAAAGGAAATAATCGTAGTCGAATAGTATCTTGCTCTACATTCTTGATGACAATGGTCCCTTTTTAATTGTGCAGCATAACCCTGAAACCACCAATGATGGAACTGAAGATGTAGAAGAGCGCACTGAGCACCGCGTTGCTGCAGCACCAATAGTGGAAACTCAAGAAAAACAGAATCAGGTAACAACTTTGGTCAAGCATTCTAACAATCATGATCGTTTTGGGCATCAAATTGAAGATAATATTATTGTGATTCTATCAGAACTAGCCCATTATAGAAGCATTGTAGAACTAGCCATTCTTCCATCCCGTGGTGAGGACAGGCGGCTTCATA…	526bp	40.5%	-	-	-	-	-	-	-	-	0.01%	-
TCl_2	CCACCATATTAGACCCAAAACTCATGTCTGGGTGCGTTTCGTACCGTTTCGCTACTCCGAAAACGACCGGTACGGATTCGACCCGTTATGAGGCGATGAATGCACCGAACTGGGTGACCGAAATGCAGGAGCATTTTTCAAAACGAACGCGTCCAAT	157bp	50.3%	0.00%	0.03%	-	-	-	-	-	0.15%	1.60%	-
Urochloa sp. 4x PI 657653
Cl_1	ACAAACGCATCCAATCCACCTTATTAGACCCAAAACTCATGTTTAGGTGCGTTTCGTACCATTTCGTTGCTTACAAAACGACCGGTACGAATCGCGCTCGGGTATGCACTGAATGCATGAAACTGGGTGACCGAACTTCCGAAAAATGTTTCTCA	155bp	45.2%	0.01%	0.06%	1.03%	1.15%	0.69%	1.11%	1.10%	0.01%	0.12%	0.34%				Potential U. brizantha-specific sequence, not tested as probe
Cl_17	TCGGAAGTTCGGTTGCCCAGTTTCGTGCATTCAGTGCATACCCGAGCGCGTTTTGTACCGGACATTTTCGAAGTAACGAAATGGTACGAAACGCACCCAAACATGAGTTTTGGGTCTAATAAGGTGCATTGGATGAGTTTGTTGCAAAACATTTT	155bp	44.5%	-	-	-	-	-	-	-	-	-	0.14%
Cl_20	CAGTTCGTACCGGTTGTTTTCGTGATAACGAAATGGTACAAAATGCACCCAAACATGAGTCTTGGGCTAATAAGGTGGATTGGACACGTTTGTTTGTAAACATTTCTGGAAGTTCGGTCGTGCAGTTTTGTGCATTCGTATATCACCTGGGCC	153bp	43.8%	-	-	-	-	-	-	-	-	-	0.14%
Cl_42	AACGAAATGGTACGAAACGCACCCAAACATGAGTCTTGGGTCTAATAAGGTGGATTGGACGTGTTTGCTGCAAAACATTTTTTGGAAGTTCGGTCACCTAGTTTCGTGCATTCAGTGCATACGTGTGCATGTTTCATACTAGACGTTTTCTAAGT	155bp	41.9%	-	-	-	-	-	-	-	-	-	0.14%
Cl_48	GCAGTGAATACACCAAACTGCGCGACCGAACTGCCAGAGAATTTTTCGCAACGAACGCGTCCTATCCACCATATTAGAGCCAATACTCATGTTTGGGTGCGTTTCCTACCATTTTGTTACAGCGAAAACGACCGGTACGAACTCGAGCCGGGTGAT	156bp	49.4%	-	-	-	-	-	-	-	-	-	0.10%
Cl_53	CACCGACCCGTATTTCAACTCCCGTGAGCTATAGCACACGTTTTCTGGGCCAAACGCGTGCCCGGAGGCCATTTTTAGTCCTTCCGGCAATCATCCTCGTTTTTTACATTGGACCCC	117bp	53.0%	-	-	-	-	-	-	-	-	-	0.07%
Cl_104	ATCCATATGAGTCCCTTGTTTGTAATACATGCCTCATGAAAAAGGGAAATCCTTTTTTCACCATGTTGGCCCTGACCGAAGATAACAAACGGGAGCTGGTGCTTAGAAACCCTTACTACTCTTTTTCTTCATTGGCTTCATATAGACAATAAACCTGACATATGGATGGTCCATTCCTC	179bp	40.8%	-	-	-	-	-	-	-	-	-	0.05%
Cl_110	CGTAACAGCGAACACGACCGGTATGAACTGGACCCGCGTGATGCACTGAATGCAATAAACTGCGCGACAAAAATGCCGGAGTATTTTTTGCAACGAACGCGTCCAATCCACCGTATTAGAGCCAAGACTCATGTTTGGGTTCGTTTCCTACCATTT	156bp	48.1%	-	-	-	-	-	-	-	-	-	0.05%
Cl_122	ACCCAAGACTCATGTTTGGGTGTGTTTCATACCATTTCGTTGCTTAGAAAATGACCGGTACGAAATGCGCCAGGGTATGCACTGAATGCACGAAATTGGGTGACCGAACTTCCAAAAAATGTTTCACAACAAACGCGTCCAATCCACCTTATTAG	155bp	43.9%	-	-	-	-	-	-	-	-	-	0.17%
