## Supplementary Data Table_S10 for "Complex polyploid and hybrid species in an apomictic and sexual tropical forage grass group: genomic composition and evolution in *Urochloa* (*Brachiaria*) species"

### Sheet: Arkusz1
REPEAT TYPE	SUPERFAMILY	FAMILY	U. decumbens CIAT 26305 (2x)	U. decumbens CIAT 664 (4x)	U. brizantha CIAT 16292 (4x)	U. brizantha CIAT 26032 (4x)	U. brizantha CIAT26745 (4x)	U. brizantha CIAT 16290 (5x)	U. humidicola CIAT 26155 (6x)	U. maxima CIAT 16049 (2x)	Urochloa sp. PI 657653 (4x)
Transposable elements
Class I (Retrotransposons)
LTR	Ty1_copia	Ale	0.09%	0.07%	0.09 %	0.07 %	0.08 %	0.07 %	0.11 %	0.14 %	0.20 %
		Angela	0.08%	0.20 %	0.20 %	0.25 %	0.23 %	0.22 %	0.26 %	0.29 %	0.09 %
		Bianca	0.00 %	0.00%	0.11 %	0.13 %	0.15 %	0.12 %	0.00 %	0.03 %	0.11 %
		Ikeros	0.34 %	0.32 %	0.25 %	0.26 %	0.24 %	0.27 %	0.23 %	0.00 %	0.14 %
		SIRE	7.47 %	5.91 %	5.66 %	2.89 %	5.79 %	2.73 %	0.93 %	0.68 %	0.57 %
		TAR	0.07 %	0.10 %	0.17 %	0.18 %	0.16 %	0.16 %	0.37 %	0.49 %	0.23 %
		Tork	0.00 %	0.01 %	0.03 %	0.02 %	0.00 %	0.00 %	0.06 %	0.06 %	0.09 %
	Ty3_gypsy	Athila	7.06 %	5.06 %	4.48 %	2.18 %	4.84 %	3.22 %	3.91 %	6.14 %	0.04 %
		Ogre	0.33 %	0.81 %	2.40 %	1.04 %	1.45 %	0.96 %	0.75 %	0.95 %	0.14 %
		Retand	6.83 %	3.68 %	3.79 %	2.47 %	3.68 %	2.08 %	1.68 %	1.57 %	0.76 %
		CRM	0.88 %	0.61 %	0.38 %	0.61 %	0.51 %	0.42 %	0.57 %	0.04 %	2.22 %
		Tekay	4.1 %	1.43 %	1.36 %	1.37 %	1.54 %	1.31 %	0.61 %	1.45 %	1.27 %
LINE			0.1 %	0.07 %	0.05 %	0.06 %	0.06 %	0.07 %	0.38 %	0.05 %	0.05 %
Class II (DNA transposons) - Subclass I
	TIR	EnSpm_CACTA	1.18 %	1.10 %	0.91 %	1.08 %	1.15 %	1.13 %	0.32 %	0.91 %	0.52 %
		hAT	0.00 %	0.00 %	0.00 %	0.00 %	0.00 %	0.00 %	0.00 %	0.00 %	0.02 %
		MuDR_Mutator	0.35 %	0.09 %	0.07%	0.03 %	0.04 %	0.07 %	0.02 %	0.00 %	0.65 %
Tandem repeats
rDNA			1.62 %	0.97 %	3.75%	1.47 %	3.67 %	0.95 %	1.54 %	1.18 %	1.56 %
Unclasiffied repeats
Low complex, simple repeat, unknown			5.27 %	5.04 %	6.01%	16.12 %	7.25 %	16.31 %	5.55 %	5.04 %	4.26 %
